# Quantitative isotope-labeled crosslinker proteomics reveals developmental variation in protein interactions and posttranslational modifications in *Diaphorina citri*, the citrus greening insect vector

**DOI:** 10.1101/2021.11.09.467860

**Authors:** John S. Ramsey, Xuefei Zhong, Surya Saha, Juan D. Chavez, Richard Johnson, Jaclyn E. Mahoney, Andrew Keller, Kathy Moulton, Lukas A. Mueller, David G. Hall, Michael J. MacCoss, James E. Bruce, Michelle Heck

## Abstract

Acquisition of the citrus greening bacterial pathogen, ‘*Candidatus* Liberibacter asiaticus’ (*C*Las) by Asian citrus psyllid (*Diaphorina citri*) nymphs is required efficient tree-to-tree transmission during the adult stage. Quantitative isotope-labeled protein interaction reporter (PIR) cross-linkers were used in parallel with protein quantification using spectral counting to quantify protein interactions within microbe-enriched cellular fractions of nymph and adult *D. citri*. Over 100 unique crosslinks were found between five insect histone proteins, and over 30% of these were more abundant in nymph compared to adult insects. Strikingly, some cross-links detected in *D. citri* proteins are conserved in cross-linking studies on human cells, suggesting these protein interaction topologies were present in the common ancestor (∼750MYA) or are subject to convergent evolution. Analysis of posttranslational modifications of crosslinked histones revealed the presence of acetylated and methylated lysine residues, which may impact psyllid chromatin structure and gene expression. Histone H3 peptides acetylated in the N terminal tail region were found to be more abundant in nymph compared to adult insects in two orthogonal proteomics methods. The insect life stage-specific histone posttranslational modifications and protein interactions represent physical evidence that metamorphosis is associated with changes in chromatin structure that regulate genome-wide transcriptional reprogramming.
