## Supplementary material for "Quantitative isotope-labeled crosslinker proteomics reveals developmental variation in protein interactions and posttranslational modifications in *Diaphorina citri*, the citrus greening insect vector": Table S2

### Sheet: Sheet1
Table S2. Non-redundant list of protein pairs from which peptides in interprotein crosslinks are derived, and the number of unique peptide crosslinks identified between each protein pair.
Protein 1 ID	Protein 2 ID	Protein 1 description	Protein 2 description	Number of Unique Crosslinks
MCOT12534.1.CT	XP_008487564.1	Myosin heavy chain, muscle	PREDICTED: myosin heavy chain, muscle-like	21
MCOT12534.1.CT	MCOT08395.0.MT	Myosin heavy chain, muscle	Myosin light chain alkali	15
MCOT11683.0.MT	MCOT12534.1.CT	Myosin regulatory light chain 2	Myosin heavy chain, muscle	10
MCOT12534.1.CT	MCOT19943.0.CT	Myosin heavy chain, muscle	Flightin	8
XP_008487564.1	MCOT08395.0.MT	PREDICTED: myosin heavy chain, muscle-like	Myosin light chain alkali	8
MCOT05881.0.CC	MCOT08626.0.MT	Histone H3	Histone H2A	7
MCOT00135.1.CC	XP_008469522.1	Actin	PREDICTED: tropomyosin	6
MCOT01082.0.CT	MCOT17067.1.CO	ATP synthase subunit alpha	ATP synthase subunit d, mitochondrial	6
MCOT05881.0.CC	MCOT08963.0.MT	Histone H3	Histone H4	6
MCOT12534.1.CT	MCOT05574.1.CT	Myosin heavy chain, muscle	Mf-PQ	6
A0A1S3DIC0	MCOT08963.0.MT	Histone H2B {ECO:0000256|RuleBase:RU000451}	Histone H4	5
MCOT05534.0.CT	MCOT18608.2.CC	Cytochrome c oxidase subunit iv	Cytochrome c oxidase, subunit VB	5
MCOT12167.0.CC	XP_008477906.1	Unknown protein	hemocyanin 1	5
XP_008481142.1	MCOT12534.1.CT	restin homolog [Diaphorina citri]	Myosin heavy chain, muscle	5
MCOT00135.1.CC	MCOT01559.0.CT	Actin	Troponin t	4
MCOT12534.1.CT	MCOT23196.0.CT	Myosin heavy chain, muscle	Paramyosin, long form, putative	4
MCOT15707.6.CC	MCOT12534.1.CT	Muscle myosin heavy chain	Myosin heavy chain, muscle	4
MCOT17067.1.CO	MCOT21597.0.CT	ATP synthase subunit d, mitochondrial	ATP synthase subunit b, mitochondrial	4
MCOT20905.1.CC	XP_008469522.1	Tropomyosin	PREDICTED: tropomyosin	4
A0A1S3DIC0	MCOT05881.0.CC	Histone H2B {ECO:0000256|RuleBase:RU000451}	Histone H3	3
MCOT06009.2.CT	MCOT00166.1.CC	Apyrase	Acid phosphatase-1	3
MCOT06508.0.CC	MCOT01082.0.CT	ATP synthase F1, delta subunit	ATP synthase subunit alpha	3
MCOT08395.0.MT	MCOT11683.0.MT	Myosin light chain alkali	Myosin regulatory light chain 2	3
MCOT12534.1.CT	XP_008471512.1	Myosin heavy chain, muscle	PREDICTED: paramyosin	3
XP_008473716.1	XP_008487564.1	uncharacterized threonine-rich GPI-anchored glycoprotein PJ4664.02-like [Diaphorina citri]	PREDICTED: myosin heavy chain, muscle-like	3
XP_008481142.1	MCOT11683.0.MT	restin homolog [Diaphorina citri]	Myosin regulatory light chain 2	3
MCOT00135.1.CC	XP_008488026.1	Actin	titin-like [Diaphorina citri]	2
MCOT01082.0.CT	MCOT02123.0.CT	ATP synthase subunit alpha	ATP synthase subunit beta	2
MCOT02123.0.CT	MCOT21597.0.CT	ATP synthase subunit beta	ATP synthase subunit b, mitochondrial	2
MCOT02134.0.CT	XP_008477908.1	Hexamerin-like protein 2	hemocyanin 2	2
MCOT04572.0.CO	MCOT12534.1.CT	Translational activator GCN1	Myosin heavy chain, muscle	2
MCOT08626.0.MT	MCOT08963.0.MT	Histone H2A	Histone H4	2
MCOT16033.1.CO	MCOT12534.1.CT	Myosin heavy chain, non-muscle	Myosin heavy chain, muscle	2
MCOT17067.1.CO	MCOT18443.2.CC	ATP synthase subunit d, mitochondrial	ATP synthase-coupling factor 6, mitochondrial	2
MCOT19943.0.CT	MCOT23196.0.CT	Flightin	Paramyosin, long form, putative	2
MCOT21597.0.CT	MCOT01082.0.CT	ATP synthase subunit b, mitochondrial	ATP synthase subunit alpha	2
A0A1S3DGS1	MCOT12077.0.CT	NADH dehydrogenase [ubiquinone] 1 beta subcomplex subunit 8, mitochondrial-like {ECO:0000313|RefSeq:XP_008481352.1}	NADH dehydrogenase [ubiquinone] 1 beta subcomplex subunit 10	1
A0A1S3DIC0	MCOT08626.0.MT	Histone H2B {ECO:0000256|RuleBase:RU000451}	Histone H2A	1
A0A1S3DUW9	MCOT05574.1.CT	Aspartate aminotransferase	Mf-PQ	1
MCOT00135.1.CC	MCOT03961.0.CT	Actin	Alpha-actinin, sarcomeric	1
MCOT00135.1.CC	MCOT12534.1.CT	Actin	Myosin heavy chain, muscle	1
MCOT00260.0.CO	A0A1S3D669	Cytochrome b-c1 complex subunit mitochondrial	mitochondrial-processing peptidase subunit beta	1
MCOT00260.0.CO	MCOT20438.0.CO	Cytochrome b-c1 complex subunit mitochondrial	Cytochrome b-c1 complex subunit 7	1
MCOT00260.0.CO	MCOT22389.0.CT	Cytochrome b-c1 complex subunit mitochondrial	Cytochrome c1, heme protein, mitochondrial	1
MCOT00453.0.CT	MCOT21582.1.CT	NADH dehydrogenase (Ubiquinone) iron-sulfur protein 7, mitochondrial	NADH dehydrogenase iron-sulfur protein 2, mitochondrial	1
MCOT01288.0.CT	MCOT17678.3.CC	Trifunctional enzyme subunit alpha, mitochondrial	Trifunctional enzyme subunit beta, mitochondrial	1
MCOT01442.0.CT	MCOT04479.0.CO	Cathepsin B	Alpha-glucosidase family 31	1
MCOT01559.0.CT	MCOT02059.1.CC	Troponin t	Troponin I	1
MCOT01559.0.CT	MCOT11626.0.MM	Troponin t	Troponin I	1
MCOT01559.0.CT	XP_008469522.1	Troponin t	PREDICTED: tropomyosin	1
MCOT02059.1.CC	MCOT00135.1.CC	Troponin I	Actin	1
MCOT02134.0.CT	MCOT17336.0.CT	Hexamerin-like protein 2	Arylphorin-like hexamerin-1	1
MCOT02981.1.CT	A0A1S3DIC0	Muscle myosin heavy chain	Histone H2B {ECO:0000256|RuleBase:RU000451}	1
MCOT03349.1.CC	A0A1S3DLW1	Unknown protein	uncharacterized protein LOC103520858 {ECO:0000313|RefSeq:XP_008484178.1}	1
MCOT04241.0.CC	A0A1S3DIC0	Histone H2A	Histone H2B {ECO:0000256|RuleBase:RU000451}	1
MCOT05574.1.CT	A0A1S3DUM4	Mf-PQ	uncharacterized protein LOC103524647 isoform X1 {ECO:0000313|RefSeq:XP_008487898.1}	1
MCOT05574.1.CT	XP_008471512.1	Mf-PQ	PREDICTED: paramyosin	1
MCOT07714.0.TT	MCOT03347.5.CO	AGAP003864-PA-like protein	NADH dehydrogenase (Ubiquinone) 1 alpha subcomplex subunit 8	1
MCOT07999.0.OO	XP_008471512.1	ABC superfamily ATP binding cassette transporter, ABC protein	PREDICTED: paramyosin	1
MCOT12534.1.CT	MCOT15707.2.CC	Myosin heavy chain, muscle	myosin heavy chain, isoform I	1
MCOT12534.1.CT	MCOT20905.1.CC	Myosin heavy chain, muscle	Tropomyosin	1
MCOT12534.1.CT	XP_008469522.1	Myosin heavy chain, muscle	PREDICTED: tropomyosin	1
MCOT12534.1.CT	XP_008469821.1	Myosin heavy chain, muscle	PREDICTED: polyubiquitin-B-like, partial	1
MCOT12534.1.CT	XP_008475404.1	Myosin heavy chain, muscle	PREDICTED: myosin heavy chain, muscle-like	1
MCOT12712.0.CT	A0A1S4E7W6	ATP synthase subunit gamma	ATP synthase subunit epsilon, mitochondrial-like isoform X2	1
MCOT12712.0.CT	MCOT15938.2.CC	ATP synthase subunit gamma	ATP synthase subunit delta, mitochondrial	1
MCOT12964.0.CO	MCOT12534.1.CT	Growth arrest and DNA damage-inducible proteins-interacting protein 1	Myosin heavy chain, muscle	1
MCOT13323.0.CO	MCOT05881.0.CC	Histone H2A	Histone H3	1
MCOT15707.2.CC	MCOT08395.0.MT	myosin heavy chain, isoform I	Myosin light chain alkali	1
MCOT15897.0.CC	MCOT09046.0.MM	60S ribosomal protein L14	60S ribosomal protein L13a	1
MCOT15991.1.CC	MCOT12534.1.CT	Elongation factor 1-alpha	Myosin heavy chain, muscle	1
MCOT16869.0.CO	MCOT12534.1.CT	CG34398, isoform J	Myosin heavy chain, muscle	1
MCOT17067.1.CO	XP_008474493.1	ATP synthase subunit d, mitochondrial	PREDICTED: uncharacterized protein LOC103511547	1
MCOT19943.0.CT	XP_008471512.1	Flightin	PREDICTED: paramyosin	1
MCOT20380.0.CC	MCOT13733.2.CO	NADH dehydrogenase 1 alpha subcomplex subunit 5	NADH dehydrogenase iron-sulfur protein 3, mitochondrial	1
MCOT20860.0.CT	MCOT06364.0.CT	Protein l(2)37Cc	Prohibitin-2	1
MCOT20905.1.CC	MCOT00135.1.CC	Tropomyosin	Actin	1
MCOT20905.1.CC	MCOT01559.0.CT	Tropomyosin	Troponin t	1
MCOT23196.0.CT	MCOT05574.1.CT	Paramyosin, long form, putative	Mf-PQ	1
MCOT23327.0.CC	MCOT00518.0.CC	F-actin-capping protein subunit alpha	F-actin-capping protein subunit beta	1
Q0PXW4	MCOT17490.1.CC	ATP synthase subunit g, mitochondrial	Mitochondrial ATP synthase F chain	1
WP_020915462.1	MCOT00458.1.CT	mixed type I polyketide synthase/non-ribosomal peptide synthetase, PedF-like protein	Unknown protein	1
WP_020915723.1	WP_020915725.1	F0F1 ATP synthase subunit alpha	F0F1 ATP synthase subunit beta	1
XP_008469137.1	MCOT15707.6.CC	STE20-like serine/threonine-protein kinase [Diaphorina citri]	Muscle myosin heavy chain	1
XP_008469821.1	MCOT00135.1.CC	PREDICTED: polyubiquitin-B-like, partial	Actin	1
XP_008471512.1	MCOT23196.0.CT	PREDICTED: paramyosin	Paramyosin, long form, putative	1
XP_008477906.1	MCOT02134.0.CT	hemocyanin 1	Hexamerin-like protein 2	1
XP_008477906.1	MCOT12534.1.CT	hemocyanin 1	Myosin heavy chain, muscle	1
XP_008477906.1	XP_008477908.1	hemocyanin 1	hemocyanin 2	1
XP_008478704.1	MCOT11203.0.MM	60S ribosomal protein L34-like [Diaphorina citri]	60S ribosomal protein L30	1
XP_008478704.1	MCOT15979.0.CC	60S ribosomal protein L34-like [Diaphorina citri]	60S ribosomal protein L27	1
XP_008487564.1	MCOT02981.1.CT	PREDICTED: myosin heavy chain, muscle-like	Muscle myosin heavy chain	1
XP_008487564.1	MCOT11683.0.MT	PREDICTED: myosin heavy chain, muscle-like	Myosin regulatory light chain 2	1
