## Supplementary material for "Quantitative isotope-labeled crosslinker proteomics reveals developmental variation in protein interactions and posttranslational modifications in *Diaphorina citri*, the citrus greening insect vector": Table S3

### Sheet: Sheet1
Table S3. Crosslinks found to be differentially abundant between adult and nymph D. citri samples. Crosslinked lysines are in bold with residue number in superscript. Modified lysines have modification type in subscript (Ac=acetylation; Me2=dimethylation) and residue number in superscript.
Higher Abundance Class	Functional Category	Protein Description A	Protein Description B	Protein A	Protein B	Peptide A	Peptide B	log2ratio_Adult/Nymph	95% confidence interval
nymph	histone	Histone H2B	Histone H4	A0A1S3DIC0	MCOT08963.0.MT	K35ESYAIYIYK	DAVTYTEHAK104R	-3.49	0.621
nymph	histone	Histone H4	Histone H3	MCOT08963.0.MT	MCOT05881.0.CC	DAVTYTEHAK104R	EIAQDFK80TDLR	-2.57	0.11
nymph	histone	Histone H2B	Histone H2B	A0A1S3DIC0	A0A1S3DIC0	AVTK121YTSSK	ESYAIYIYK44VLK	-2.87	0.315
nymph	histone	Histone H2A	Histone H2B	MCOT08626.0.MT	A0A1S3DIC0	K62GNYAER	ESYAIYIYK44VLK	-3.7	0.245
nymph	histone	Histone H3	Histone H3	MCOT05881.0.CC	MCOT05881.0.CC	TK5QTAR	K10AcSTGGK15APR	-2.73	0.058
nymph	histone	Histone H3	Histone H3	MCOT05881.0.CC	MCOT05881.0.CC	TK5QTAR	K10Me2STGGK15APR	-2.12	0.194
nymph	histone	Histone H3	Histone H3	MCOT05881.0.CC	MCOT05881.0.CC	TK5QTAR	K19Ac QLATK24AAR	-2.79	0.355
nymph	histone	Histone H2B	Histone H2B	A0A1S3DIC0	A0A1S3DIC0	AQK19NIAK	K35ESYAIYIYK	-3.15	0.427
nymph	histone	Histone H2A	Histone H2B	MCOT08626.0.MT	A0A1S3DIC0	K62GNYAER	K35ESYAIYIYK	-3.12	0.145
nymph	histone	Histone H3	Histone H2B	MCOT05881.0.CC	A0A1S3DIC0	K65LPFQR	K35ESYAIYIYK	-2.85	0.135
nymph	histone	Histone H2B	Histone H2B	A0A1S3DIC0	A0A1S3DIC0	LAHYNK86R	K35ESYAIYIYK	-3.4	0.386
nymph	histone	Histone H3	Histone H3	MCOT05881.0.CC	MCOT05881.0.CC	K10AcSTGGK15APR	K19QLATK24AcAAR	-3.5	0.523
nymph	histone	Histone H3	Histone H3	MCOT05881.0.CC	MCOT05881.0.CC	K10STGGK15AcAPR	K19QLATK24AcAAR	-3.14	0.115
nymph	histone	Histone H3	Histone H3	MCOT05881.0.CC	MCOT05881.0.CC	TK5QTAR	K19QLATK24AcAAR	-3.07	0.247
nymph	histone	Histone H3	Histone H3	MCOT05881.0.CC	MCOT05881.0.CC	TK5QTAR	K10STGGK15AcAPR	-3.03	0.113
nymph	histone	Histone H2B	Histone H2B	A0A1S3DIC0	A0A1S3DIC0	AVTK121YTSSK	LLLPGELAK109HAVSEGTK	-2.21	0.147
nymph	histone	Histone H4	Histone H2B	MCOT08963.0.MT	A0A1S3DIC0	DAVTYTEHAK104R	LLLPGELAK109HAVSEGTK	-2.07	0.195
nymph	histone	Histone H3	Histone H2B	MCOT05881.0.CC	A0A1S3DIC0	EIAQDFK80TDLR	LLLPGELAK109HAVSEGTK	-2.74	0.123
nymph	histone	Histone H4	Histone H2B	MCOT08963.0.MT	A0A1S3DIC0	GVLK86VFLENVIR	LLLPGELAK109HAVSEGTK	-2.39	0.16
nymph	histone	Histone H2A	Histone H2A	MCOT08626.0.MT	MCOT08626.0.MT	TEK148KA	LLSGVTIAQGGVLPNIQAVLLPK144K	-3.48	0.15
nymph	histone	Histone H3	Histone H2A	MCOT05881.0.CC	MCOT08626.0.MT	VTIMPK123DIQLAR	LLSGVTIAQGGVLPNIQAVLLPK144KEK	-2.77	0.729
nymph	histone	Histone H3	Histone H2A	MCOT05881.0.CC	MCOT08626.0.MT	YQK57STELLIR	LLSGVTIAQGGVLPNIQAVLLPK144KEK	-3.93	0.576
nymph	histone	Histone H3	Histone H3	MCOT05881.0.CC	MCOT05881.0.CC	TK5QTAR	STGGK15APR	-2.95	0.524
nymph	histone	Histone H3	Histone H3	MCOT05881.0.CC	MCOT05881.0.CC	K19QLATK	TK5QTAR	-2.72	0.993
nymph	histone	Histone H3	Histone H3	MCOT05881.0.CC	MCOT05881.0.CC	K10STGGK	TK5QTAR	-3.15	0.085
nymph	histone	Histone H3	Histone H3	MCOT05881.0.CC	MCOT05881.0.CC	TK5QTAR	TK5QTAR	-2.45	0.243
nymph	histone	Histone H3	Histone H4	MCOT05881.0.CC	MCOT08963.0.MT	YQK57STELLIR	TVTAMDVVYALK118R	-4.83	0.276
nymph	histone	Histone H1.1	Histone H1.1	MCOT07573.0.MM	MCOT07573.0.MM	K88YLVSAVAAGK	VDAQK81LAPFIR	-2.73	0.392
nymph	histone	Histone H2B	Histone H2B	A0A1S3DIC0	A0A1S3DIC0	AVTK121YTSSK	VLK47QVHPDTGVSSK	-2.1	0.292
nymph	histone	Histone H2B	Histone H2B	A0A1S3DIC0	A0A1S3DIC0	K35ESYAIYIYK	VLK47QVHPDTGVSSK	-2.75	0.109
nymph	histone	Histone H2B	Histone H2B	A0A1S3DIC0	A0A1S3DIC0	RK35ESYAIYIYK	VLK47QVHPDTGVSSK	-3.29	0.47
nymph	histone	Histone H3	Histone H3	MCOT05881.0.CC	MCOT05881.0.CC	K65LPFQR	YQK57STELLIR	-3.75	0.511
nymph	histone	Histone H3	Histone H3	MCOT05881.0.CC	MCOT05881.0.CC	K19QLATK24AcAAR	YQK57STELLIR	-3.14	0.154
nymph	histone	Histone H2A	Histone H3	MCOT13323.0.CO	MCOT05881.0.CC	K139SETAK	YQK57STELLIR	-2.11	0.544
nymph	histone	Histone H3	Histone H3	MCOT05881.0.CC	MCOT05881.0.CC	TK5QTAR	YQK57STELLIR	-2.9	0.064
nymph	metabolism	Aminopeptidase N, putative	Aminopeptidase N, putative	MCOT00956.0.CT	MCOT00956.0.CT	K899QALETIQNNIK	AFSYPK132HQYWVVQLEK	-2.34	0.753
nymph	metabolism	Delta-1-pyrroline-5-carboxylate synthase	Delta-1-pyrroline-5-carboxylate synthase	MCOT04270.0.CT	MCOT04270.0.CT	LK480SLSTGLK	AK432AIYNLADLLISK	-1.81	0.531
nymph	metabolism	Protein disulfide-isomerase	Protein disulfide-isomerase	MCOT22065.2.CT	MCOT22065.2.CT	GFPTLFWLPK445NSK	FIAK469HATSELSGYDR	-2.83	3.107
nymph	metabolism	Pyruvate carboxylase	Pyruvate carboxylase	MCOT04325.0.CT	MCOT04325.0.CT	YGLPVIFK194AAYGGGGR	FIGPSPYVVQQMGDK152VAAR	-3.25	0.591
nymph	metabolism	Aminopeptidase N	Aminopeptidase N	MCOT21830.0.CT	MCOT21830.0.CT	ALSPK140STYVVQIAYTGR	FRLPTDLK52PTGYEVHVDPDLAK	-2.41	0.172
nymph	metabolism	Pyruvate dehydrogenase E1 component subunit alpha	Pyruvate dehydrogenase E1 component subunit alpha	MCOT12528.1.CT	MCOT12528.1.CT	VGK396AINL	GTTPFNSYPHK392R	-3.95	0.257
nymph	metabolism	Protein disulfide-isomerase	Protein disulfide-isomerase	MCOT02108.2.CT	MCOT02108.2.CT	K130TGPPAK	GYPTLK104FFK	-4.03	0.836
nymph	metabolism	Protein disulfide-isomerase	Protein disulfide-isomerase	MCOT22065.2.CT	MCOT22065.2.CT	NGQVSK109EYQGPR	HGVSGYPTLK100IFR	-2.89	0.438
nymph	metabolism	calcium-transporting ATPase sarcoplasmic/endoplasmic reticulum type-like	calcium-transporting ATPase sarcoplasmic/endoplasmic reticulum type-like	A0A1S3D9Y4	A0A1S3D9Y4	SSK507LGSSGPK	IGSQK537FPLTATLK	-1.44	0.577
nymph	metabolism	Aminopeptidase N, putative	Aminopeptidase N, putative	MCOT00956.0.CT	MCOT00956.0.CT	LIATSK186FEPTYAR	IIPSVCGK871FTTQER	-1.9	0.193
nymph	metabolism	Peroxisomal multifunctional enzyme type 2	Peroxisomal multifunctional enzyme type 2	MCOT01978.0.CT	MCOT01978.0.CT	FAK553PVLPGQTLR	ISGYK511TPILHGLCSLGFSVR	-3.67	0.132
nymph	metabolism	Prohibitin-1	Prohibitin-2	MCOT20860.0.CT	MCOT06364.0.CT	FLVEK202AEQSK	K237LGLAVGQNPGYLK	-2	0.568
nymph	metabolism	Cathepsin B-like cysteine proteinase	Cathepsin B-like cysteine proteinase	MCOT14013.3.CT	MCOT14013.3.CT	LCIASQGK141VK	K144LLSAQYIASCCK	-2.39	0.159
nymph	metabolism	Carboxypeptidase	Carboxypeptidase	MCOT15350.3.CO	MCOT15350.3.CO	K594VWTYER	K594VWTYER	-1.28	0.437
nymph	metabolism	Protein disulfide-isomerase	Protein disulfide-isomerase	MCOT02108.2.CT	MCOT02108.2.CT	GYPTLK104FFK	LAK82VDATQHTALAEQYGVR	-1.51	0.624
nymph	metabolism	Catalase	Catalase	MCOT01447.0.CT	MCOT01447.0.CT	TK104IGVR	LGPNYLQLPVNCPFATK378VANYQR	-2.71	0.022
nymph	metabolism	Delta-1-pyrroline-5-carboxylate dehydrogenase, mitochondrial	Delta-1-pyrroline-5-carboxylate dehydrogenase, mitochondrial	MCOT21984.0.CT	MCOT21984.0.CT	K398AFDR	LWLQVGK304NINVYK	-2.19	0.077
nymph	metabolism	Protein disulfide-isomerase	Protein disulfide-isomerase	MCOT22065.2.CT	MCOT22065.2.CT	ILK278VAK	NAK267GTNYWR	-3.71	0.171
nymph	metabolism	hemocyanin 1	hemocyanin 1	XP_008477906.1	XP_008477908.1	VFIGPK819FNQNGKPLNAEQQR	NFAANFNPNQFQNPEAAQQYFQAFQQGK472LQQR	-2.97	0.832
nymph	metabolism	Protein disulfide-isomerase	Protein disulfide-isomerase	MCOT02108.2.CT	MCOT02108.2.CT	YK327PATPEINVDTVR	SFVTEFLAGNLK351QHLLSQPLPEDWDK	-2.02	0.827
nymph	metabolism	Hexamerin-like protein 2	Arylphorin-like hexamerin-1	MCOT02134.0.CT	MCOT17336.0.CT	NVNFK218PYSNQELR	SNIFPFDRPLK223QQNEFNTPNVNQNNAFQQYFCAR	-2.47	0.386
nymph	metabolism	Isocitrate dehydrogenase	Isocitrate dehydrogenase	MCOT16976.0.CO	MCOT16976.0.CO	K245WPLYLSTK	SQFEQAK284IWYEHR	-2.61	0.821
nymph	metabolism	2-oxoglutarate dehydrogenase	2-oxoglutarate dehydrogenase	MCOT04154.2.CT	MCOT04154.2.CT	EK218ALPLR	VFK206LPSTTFIGGK	-3.56	1.398
nymph	metabolism	Cathepsin B	Cathepsin B	MCOT17324.0.CT	MCOT17324.0.CT	GCK144GGIPQEVWSFLSR	VQDQGDCK100ADYAIATTAAIADR	-3.18	0.876
nymph	metabolism	Carboxypeptidase	Carboxypeptidase	MCOT15350.3.CO	MCOT15350.3.CO	K594VWTYER	YAYDYYK590AER	-1.53	0.194
nymph	metabolism	Aminopeptidase N	Aminopeptidase N	MCOT21830.0.CT	MCOT21830.0.CT	ITDPK820SGIR	YIK94LPSAVPVAVTR	-2.86	0.139
nymph	metabolism	Acetyl-CoA carboxylase	Acetyl-CoA carboxylase	MCOT04321.0.CO	MCOT04321.0.CO	K2228TLYWR	YK1797ITDIIGK	-1.84	0.292
nymph	cytoskeleton/muscle	myosin heavy chain, muscle-like	myosin heavy chain, muscle-like	XP_008487564.1	XP_008487564.1	FGK246FIR	AEDMSNLTYLNDASVLYNLK108QR	-1.87	0.374
nymph	cytoskeleton/muscle	Paramyosin, long form, putative	Paramyosin, long form, putative	MCOT23196.0.CT	MCOT23196.0.CT	VEK146EK	AK150FQQEVYDLLAQLENANKEK	-1.47	0.12
nymph	cytoskeleton/muscle	Myosin heavy chain, muscle	Myosin heavy chain, muscle	MCOT12534.1.CT	MCOT12534.1.CT	ATLLGK834FR	ATLLGK834FR	-1.21	0.244
nymph	cytoskeleton/muscle	Myosin heavy chain, muscle	Myosin heavy chain, muscle	MCOT12534.1.CT	MCOT12534.1.CT	LGHTK264VFFR	AVDNASDIK241QAASAILESTGLDPDQFR	-1.74	0.535
nymph	cytoskeleton/muscle	Myosin heavy chain, muscle	Flightin	MCOT12534.1.CT	MCOT19943.0.CT	K781LSIENSDLLR	DSEIQALHFPK63YIK	-3.56	0.511
nymph	cytoskeleton/muscle	Short stop, isoform E	Short stop, isoform E	MCOT05875.2.CT	MCOT05875.2.CT	SVVSELTAQYK1466DLLNR	FFDESK1426EYLNNLNNLR	-1.98	0.178
nymph	cytoskeleton/muscle	myosin heavy chain, muscle-like	Myosin heavy chain, muscle	XP_008487564.1	MCOT12534.1.CT	FGK246FIR	GGGFATVSSSYK156EQLNNLMTTLR	-1.73	1.275
nymph	cytoskeleton/muscle	Myosin heavy chain, muscle	Myosin heavy chain, muscle	MCOT12534.1.CT	MCOT12534.1.CT	MVYPDFK223LR	GGGFATVSSSYK156EQLNNLMTTLR	-1.88	1.217
nymph	cytoskeleton/muscle	Titin	Titin	MCOT04124.0.CT	MCOT04124.0.CT	GSATTSGTLK2857CLGQK	IEWFVNNK2807PLPAGAK	-1.37	0.262
nymph	cytoskeleton/muscle	myosin heavy chain, muscle-like	myosin heavy chain, muscle-like	XP_008487564.1	XP_008487564.1	CAK142LYR	IHFGPSGK257LAGADIETYLLEK	-1.32	0.184
nymph	cytoskeleton/muscle	titin-like	Actin	XP_008488026.1	MCOT00135.1.CC	LK1768VTWLR	IK329IIAPPER	-1.57	0.291
nymph	cytoskeleton/muscle	Myosin heavy chain, muscle	Myosin heavy chain, muscle	MCOT12534.1.CT	MCOT12534.1.CT	MVYPDFK223LR	ILNPK232AVDNASDIK	-2.1	0.44
nymph	cytoskeleton/muscle	Troponin I	Troponin I	MCOT11626.0.MM	MCOT11626.0.MM	NQLK170VVK	K159AAEFNFR	-1.09	0.134
nymph	cytoskeleton/muscle	Actin	Actin	MCOT00135.1.CC	MCOT00135.1.CC	IK329IIAPPERK	K292DLYANTVLSGGTTMYPGIADR	-1.3	0.19
nymph	cytoskeleton/muscle	Actin	Troponin t	MCOT00135.1.CC	MCOT01559.0.CT	IK329IIAPPER	K279LFEGGYLSLTK	-1.75	0.194
nymph	cytoskeleton/muscle	Actin	titin-like	MCOT00135.1.CC	XP_008488026.1	IK329IIAPPER	K2231NIYLEPHNPDALEK	-2.26	0.342
nymph	cytoskeleton/muscle	Mf-PQ	Mf-PQ	MCOT05574.1.CT	MCOT05574.1.CT	DSFLSPIK251R	K195PLSELLEPNWLTPK	-1.52	0.256
nymph	cytoskeleton/muscle	Paramyosin, long form, putative	Paramyosin, long form, putative	MCOT23196.0.CT	MCOT23196.0.CT	DTELQK100LR	K103VLEDVHLESEETAALLR	-1.64	0.287
nymph	cytoskeleton/muscle	myosin heavy chain, muscle-like	myosin heavy chain, muscle-like	XP_008487564.1	XP_008487564.1	FGK246FIR	LAGADIETYLLEK270AR	-1.67	0.286
nymph	cytoskeleton/muscle	Actin	Troponin t	MCOT00135.1.CC	MCOT01559.0.CT	IK329IIAPPER	LFEGGYLSLTK290ESLEK	-2.13	0.453
nymph	cytoskeleton/muscle	myosin heavy chain, muscle-like	myosin heavy chain, muscle-like	XP_008487564.1	XP_008487564.1	FGK246FIR	LGK709IVGWMQSYMR	-2.79	0.59
nymph	cytoskeleton/muscle	Myosin heavy chain, muscle	Myosin heavy chain, muscle	MCOT12534.1.CT	MCOT12534.1.CT	ILNPK232AVDNASDIK	LGK285IVGWMQSYMR	-3.66	0.652
nymph	cytoskeleton/muscle	Myosin heavy chain, muscle	Myosin heavy chain, muscle	MCOT12534.1.CT	MCOT12534.1.CT	ILNPK232AVDNASDIK	LGK285IVGWMQSYMR	-2.76	0.535
nymph	cytoskeleton/muscle	Myosin heavy chain, muscle	Myosin heavy chain, muscle	MCOT12534.1.CT	MCOT12534.1.CT	ILNPK232AVDNASDIK	LGK285IVGWMQSYMR	-1.52	0.201
nymph	cytoskeleton/muscle	Myosin heavy chain, muscle	Myosin heavy chain, muscle	MCOT12534.1.CT	MCOT12534.1.CT	ILNPK232AVDNASDIK	LGK285IVGWMQSYMR	-3.13	0.294
nymph	cytoskeleton/muscle	Myosin heavy chain, muscle	Myosin heavy chain, muscle	MCOT12534.1.CT	MCOT12534.1.CT	K211GFPNR	LGK285IVGWMQSYMR	-2.72	0.985
nymph	cytoskeleton/muscle	Myosin heavy chain, muscle	Myosin heavy chain, muscle	MCOT12534.1.CT	MCOT12534.1.CT	K211GFPNR	LGK285IVGWMQSYMR	-2.16	0.304
nymph	cytoskeleton/muscle	Myosin heavy chain, muscle	Myosin heavy chain, muscle	MCOT12534.1.CT	MCOT12534.1.CT	K305IQEQR	LGK285IVGWMQSYMR	-2.57	0.331
nymph	cytoskeleton/muscle	Myosin heavy chain, muscle	Myosin heavy chain, muscle	MCOT12534.1.CT	MCOT12534.1.CT	K305IQEQR	LGK285IVGWMQSYMR	-1.79	0.28
nymph	cytoskeleton/muscle	Myosin heavy chain, muscle	Myosin heavy chain, muscle	MCOT12534.1.CT	MCOT12534.1.CT	LGHTK264VFFR	LGK285IVGWMQSYMR	-1.81	0.538
nymph	cytoskeleton/muscle	Myosin heavy chain, muscle	Myosin heavy chain, muscle	MCOT12534.1.CT	MCOT12534.1.CT	LGHTK264VFFR	LGK285IVGWMQSYMR	-2.1	1.175
nymph	cytoskeleton/muscle	Myosin heavy chain, muscle	Myosin heavy chain, muscle	MCOT12534.1.CT	MCOT12534.1.CT	LGHTK264VFFR	LGK285IVGWMQSYMR	-1.73	0.431
nymph	cytoskeleton/muscle	restin homolog	Myosin heavy chain, muscle	XP_008481142.1	MCOT12534.1.CT	LYK342IR	LGK285IVGWMQSYMR	-2.29	0.515
nymph	cytoskeleton/muscle	Myosin heavy chain, muscle	Myosin heavy chain, muscle	MCOT12534.1.CT	MCOT12534.1.CT	MVYPDFK223LR	LGK285IVGWMQSYMR	-2.23	0.362
nymph	cytoskeleton/muscle	Myosin heavy chain, muscle	Myosin heavy chain, muscle	MCOT12534.1.CT	MCOT12534.1.CT	MVYPDFK223LR	LGK285IVGWMQSYMR	-2.01	0.754
nymph	cytoskeleton/muscle	Myosin heavy chain, muscle	Myosin heavy chain, muscle	MCOT12534.1.CT	MCOT12534.1.CT	VK339PLLNVR	LGK285IVGWMQSYMR	-2.84	0.246
nymph	cytoskeleton/muscle	Myosin heavy chain, muscle	Myosin heavy chain, muscle	MCOT12534.1.CT	MCOT12534.1.CT	YLK325LR	LGK285IVGWMQSYMR	-2.51	0.491
nymph	cytoskeleton/muscle	Myosin heavy chain, muscle	Myosin heavy chain, muscle	MCOT12534.1.CT	MCOT12534.1.CT	K1286ALETQIK	LK987GAYEEAQEQLEAVRR	-1.86	0.522
nymph	cytoskeleton/muscle	Intermediate filament protein	Intermediate filament protein	MCOT01207.0.CT	MCOT01207.0.CT	SALAIEK134R	LLDELLDLK145NK	-3.29	0.037
nymph	cytoskeleton/muscle	Paramyosin, long form, putative	Paramyosin, long form, putative	MCOT23196.0.CT	MCOT23196.0.CT	TVIDITSHK204TR	LSQENLELTK216EVQDLK	-1.28	0.391
nymph	cytoskeleton/muscle	myosin heavy chain, muscle-like	Myosin heavy chain, muscle	XP_008475404.1	MCOT12534.1.CT	ESFK157GDPNAILTR	LWTK337VKPLLNVR	-1.64	0.216
nymph	cytoskeleton/muscle	Myosin heavy chain, muscle	Myosin heavy chain, muscle	MCOT12534.1.CT	MCOT12534.1.CT	YK227ILNPK	MVYPDFK223LR	-2.45	0.677
nymph	cytoskeleton/muscle	Myosin heavy chain, muscle	Myosin heavy chain, muscle	MCOT12534.1.CT	MCOT12534.1.CT	YK227ILNPK	MVYPDFK223LR	-3.19	0.305
nymph	cytoskeleton/muscle	Myosin heavy chain, non-muscle	Myosin heavy chain, non-muscle	MCOT16033.1.CO	MCOT16033.1.CO	VVDLEK1442K	NFDK1449VLAEEK	-1.5	0.284
nymph	cytoskeleton/muscle	Muscle myosin heavy chain	Muscle myosin heavy chain	MCOT15707.6.CC	MCOT15707.6.CC	FGK246FIR	NVNQVNYSIGAMCK429GVFDR	-1.71	0.543
nymph	cytoskeleton/muscle	Spectrin beta chain	Spectrin beta chain	MCOT01470.0.CC	MCOT01470.0.CC	DQK2198SAK	SWDK2181IFVSLR	-3.09	0.376
nymph	cytoskeleton/muscle	myosin heavy chain, muscle-like	myosin heavy chain, muscle-like	XP_008487564.1	XP_008487564.1	FGK246FIR	SYHIFYQMMSGSVK295GVK	-1.59	0.169
nymph	cytoskeleton/muscle	myosin heavy chain, muscle-like	myosin heavy chain, muscle-like	XP_008487564.1	XP_008487564.1	FGK246FIR	SYHIFYQMMSGSVK295GVK	-2.66	0.485
nymph	cytoskeleton/muscle	myosin heavy chain, muscle-like	myosin heavy chain, muscle-like	XP_008487564.1	XP_008487564.1	FGK246FIR	TENTK191Me2K192VIAYFATVGASTK	-1.74	0.291
nymph	cytoskeleton/muscle	myosin heavy chain, muscle-like	myosin heavy chain, muscle-like	XP_008487564.1	XP_008487564.1	FGK246FIR	TENTK191K192Me2VIAYFATVGASTK	-1.98	0.306
nymph	cytoskeleton/muscle	myosin heavy chain, muscle-like	Muscle myosin heavy chain	XP_008487564.1	MCOT02981.1.CT	FGK246FIR	TK285GSSFLTVSTLYR	-3.5	0.118
nymph	cytoskeleton/muscle	Short stop, isoform E	Short stop, isoform E	MCOT05875.2.CT	MCOT05875.2.CT	DALLK163WAR	TTSK171YPGVR	-1.68	0.109
nymph	cytoskeleton/muscle	Integrin alpha-PS2, putative	Integrin alpha-PS2, putative	MCOT05958.0.CT	MCOT05958.0.CT	VLLQPSFQETLK727PR	VTK1414IPHIGTPDQATIK	-1.7	0.273
nymph	cytoskeleton/muscle	Actin	Actin	MCOT00135.1.CC	MCOT00135.1.CC	HQGVMVGMGQK51DSYVGDEAQSK	YPIEHGIITNWDDMEK85IWHHTFYNELR	-1.18	0.258
nymph	cytoskeleton/muscle	Actin	Actin	MCOT00135.1.CC	MCOT00135.1.CC	HQGVMVGMGQK51DSYVGDEAQSKR	YPIEHGIITNWDDMEK85IWHHTFYNELR	-1.44	0.147
nymph	energy metabolism	ADP,ATP carrier protein 1	ADP,ATP carrier protein 1	MCOT13871.0.CT	MCOT13871.0.CT	YFPTQALNFAFK108DK	DFIAGGVSAAVSK39TAVAPIER	-2.3	2.589
nymph	energy metabolism	ADP,ATP carrier protein 1	ADP,ATP carrier protein 1	MCOT13871.0.CT	MCOT13871.0.CT	YFPTQALNFAFK108DKYK	DFIAGGVSAAVSK39TAVAPIER	-2.6	0.151
nymph	energy metabolism	ADP,ATP carrier protein 1	ADP,ATP carrier protein 1	MCOT13871.0.CT	MCOT13871.0.CT	YFPTQALNFAFK108DKYK	DFIAGGVSAAVSK39TAVAPIER	-2.19	0.264
nymph	energy metabolism	Voltage-dependent anion-selective channel	Voltage-dependent anion-selective channel	MCOT08733.0.MT	MCOT08733.0.MT	IFGTLESK60YK	DLFSK19GYNIDVIK	-1.41	0.452
nymph	energy metabolism	Voltage-dependent anion-selective channel	Voltage-dependent anion-selective channel	MCOT08733.0.MT	MCOT08733.0.MT	LFGGTVYQK195LGPK	FAFGCK222YDLENQASVR	-1.81	0.122
nymph	energy metabolism	ATP synthase subunit d, mitochondrial	ATP synthase-coupling factor 6, mitochondrial	MCOT17067.1.CO	MCOT18443.2.CC	FTGSK22INWSELTSR	FPNFQFPEPK98IEPQVSR	-2.27	0.617
nymph	energy metabolism	ATP synthase subunit d, mitochondrial	ATP synthase subunit d, mitochondrial	MCOT17067.1.CO	MCOT17067.1.CO	AK46YDGYLR	FTGSK22INWSELTSR	-1.95	0.361
nymph	energy metabolism	ATP synthase subunit d, mitochondrial	ATP synthase subunit d, mitochondrial	MCOT17067.1.CO	MCOT17067.1.CO	K53VSALPEAPPK	FTGSK22INWSELTSR	-1.48	0.71
nymph	energy metabolism	ATP synthase subunit d, mitochondrial	ATP synthase subunit d, mitochondrial	MCOT17067.1.CO	MCOT17067.1.CO	K115WIEESQVR	FTGSK22INWSELTSR	-1.77	1.529
nymph	energy metabolism	NADH dehydrogenase 1 alpha subcomplex subunit 5	NADH dehydrogenase 1 alpha subcomplex subunit 5	MCOT20380.0.CC	MCOT20380.0.CC	LLAK36MPDDAAYK	HSLTVLYNK29ILR	-1.66	0.719
nymph	energy metabolism	NADH dehydrogenase 1 alpha subcomplex subunit 5	NADH dehydrogenase 1 alpha subcomplex subunit 5	MCOT20380.0.CC	MCOT20380.0.CC	LLAK36MPDDAAYKK	HSLTVLYNK29ILR	-2.63	0.2
nymph	energy metabolism	Mitochondrial phosphate carrier protein	Mitochondrial phosphate carrier protein	MCOT05324.0.CC	MCOT05324.0.CC	GASVGDIVK283K	IGFGGLWK292GLGPR	-4.34	0.184
nymph	energy metabolism	Cytochrome b-c1 complex subunit 7	Cytochrome b-c1 complex subunit 7	MCOT20438.0.CO	MCOT20438.0.CO	AGSALQK16WAWEYSGFR	K26YGLYYDDLANETPVVEEALR	-1.54	0.424
nymph	energy metabolism	Mitochondrial phosphate carrier protein	Mitochondrial phosphate carrier protein	MCOT05324.0.CC	MCOT05324.0.CC	K284IGFGGLWK	LNQEK274GASVGDIVK	-2.16	0.356
nymph	energy metabolism	Trifunctional enzyme subunit alpha, mitochondrial	Trifunctional enzyme subunit alpha, mitochondrial	MCOT01288.0.CT	MCOT01288.0.CT	WVDWYGADK729LVQK	MSGGLYPAPLK305ILDVVR	-2.22	2.296
nymph	energy metabolism	Voltage-dependent anion-selective channel	Voltage-dependent anion-selective channel	MCOT08733.0.MT	MCOT08733.0.MT	AK234VNNASQIGLGYSQK	NFNAGGHK272VGFGFEFSP	-2.28	0.157
nymph	energy metabolism	Glycerol-3-phosphate dehydrogenase	Glycerol-3-phosphate dehydrogenase	MCOT14135.2.CT	MCOT14135.2.CT	NHIVHVSPSNLVTIAGGK431WTTYR	RGDVLSAWSGIRPLVSDPNK404AGDTQSIAR	-1.83	0.143
nymph	energy metabolism	NADH dehydrogenase 1 alpha subcomplex subunit 5	NADH dehydrogenase iron-sulfur protein 3, mitochondrial	MCOT20380.0.CC	MCOT13733.2.CO	HSLTVLYNK29ILR	TYTDELTPLDSANEVFK183AANWYER	-1.45	0.154
nymph	energy metabolism	Apyrase	Apyrase	MCOT06009.2.CT	MCOT06009.2.CT	GK270LIWDER	VGK473LSPTQGFSSFK	-3.08	0.285
nymph	energy metabolism	V-type proton ATPase subunit a	V-type proton ATPase subunit a	MCOT20572.0.CT	MCOT20572.0.CT	NWFIK301VR	VLVAAAK293NIK	-2.84	0.282
nymph	regulation	40S ribosomal protein S13	40S ribosomal protein S13	MCOT00755.0.CC	MCOT00755.0.CC	FVSGNK79ILR	IMK85AMGLAPNLPEDLYCLIK	-3.51	0.529
nymph	regulation	Ribosomal protein S5	Ribosomal protein S5	MCOT18497.0.CC	MCOT18497.0.CC	YAAK76R	K80AQCPIVER	-2.59	0.538
nymph	regulation	60S ribosomal protein L7	60S ribosomal protein L7	MCOT05756.1.CT	MCOT05756.1.CT	GYLK175IR	K121TLQLLR	-3.28	0.333
nymph	regulation	60S ribosomal protein L28	60S ribosomal protein L28	MCOT14170.0.CC	MCOT14170.0.CC	SLLK95LR	K98YIVGNK	-2.84	0.268
nymph	regulation	Heat shock protein 90	Heat shock protein 90	MCOT15749.0.CT	MCOT15749.0.CT	NK98EIFLR	K271YSQFINFPIYIWSSK	-3.93	1.116
nymph	regulation	Heat shock protein 90	Heat shock protein 90	MCOT15749.0.CT	MCOT15749.0.CT	NK98EIFLR	MMK88LIINSLYR	-3.08	0.234
nymph	regulation	molecular chaperone DnaK	molecular chaperone DnaK	MCOT00093.0.CC	MCOT00093.0.CC	SK355FESLVGDLIK	MPK399VQSTVQEIFGK	-3.07	0.5
nymph	regulation	60S ribosomal protein L18	60S ribosomal protein L18	MCOT02801.0.CT	MCOT02801.0.CT	VTDK108AR	MWTIPK97LTVCALR	-3.1	0.431
nymph	regulation	Elongation factor Tu	Elongation factor Tu	MCOT09436.0.MT	MCOT09436.0.MT	FK74NELER	NITIK84LGYANAK	-2.44	0.341
nymph	regulation	14-3-3 zeta	14-3-3 zeta	MCOT18821.0.CT	MCOT18821.0.CT	VFYYK123MK	NLLSVAYK50NVIGAR	-2.33	0.507
nymph	regulation	14-3-3 protein zeta	14-3-3 protein zeta	MCOT04339.0.CO	MCOT04339.0.CO	VFYLK124MK	NLLSVAYK53NVVGAR	-2.24	0.229
nymph	regulation	14-3-3 protein zeta	14-3-3 protein zeta	MCOT04339.0.CO	MCOT04339.0.CO	VFYLK124MK	NLLSVAYK53NVVGAR	-1.98	0.284
nymph	regulation	Dolichyl-diphosphooligosaccharide--protein glycosyltransferase subunit 2	Dolichyl-diphosphooligosaccharide--protein glycosyltransferase subunit 2	MCOT13510.0.CT	MCOT13510.0.CT	LLNVAK265IFSSNK	NPATNDVSYYAASGWK100ALQCK	-3.13	0.229
nymph	regulation	Dolichyl-diphosphooligosaccharide--protein glycosyltransferase subunit 2	Dolichyl-diphosphooligosaccharide--protein glycosyltransferase subunit 2	MCOT13510.0.CT	MCOT13510.0.CT	LLQSPVPK71EQELCK	NVFTSNVASK50DLASVHYSVLGLK	-3.04	0.331
nymph	regulation	60S ribosomal protein L7a	60S ribosomal protein L7a	MCOT13319.1.CC	MCOT13319.1.CC	IAK259LER	QWGGGSLGSK252SAAR	-2.78	0.16
nymph	regulation	Polypeptide N-acetylgalactosaminyltransferase	Polypeptide N-acetylgalactosaminyltransferase	MCOT00088.0.CT	MCOT00088.0.CT	VK393GPLITYNYK	SFMPYNFGK387LADR	-3.6	0.028
nymph	regulation	60S ribosomal protein L14	60S ribosomal protein L14	MCOT15897.0.CC	MCOT15897.0.CC	K109TLTDFDR	SLWAQK101VANVEK	-3.32	0.62
nymph	regulation	Disulfide-isomerase A6	Disulfide-isomerase A6	MCOT21548.0.CC	MCOT21548.0.CC	GYPTIK223FFSPGSR	TSQDIVTWALNK254YTENVPPPEIK	-1.5	0.549
nymph	regulation	60S ribosomal protein L34-like	60S ribosomal protein L27	XP_008478704.1	MCOT15979.0.CC	EK134IVR	WFFQK131LR	-3.99	0.437
nymph	regulation	Elongation factor 1-gamma	Elongation factor 1-gamma	MCOT16421.0.CC	MCOT16421.0.CC	K220PYVNVNR	WFTTIVNQPEFK239K	-2.64	0.2
nymph	regulation	60S ribosomal protein L7	60S ribosomal protein L7	MCOT05756.1.CT	MCOT05756.1.CT	K121TLQLLR	YASNALWPFK226LNNPTGGWR	-2.47	0.319
nymph	regulation	60S ribosomal protein L7	60S ribosomal protein L7	MCOT05756.1.CT	MCOT05756.1.CT	LIK191EVLR	YASNALWPFK226LNNPTGGWR	-3.72	1.015
nymph	regulation	40S ribosomal protein S3	40S ribosomal protein S3	MCOT20231.0.CT	MCOT20231.0.CT	ELTSVVQK55R	YK88LIGGLAVR	-3.91	0.158
nymph	regulation	60S ribosomal protein L13a-like	60S ribosomal protein L13a-like	XP_008469878.1	XP_008469878.1	IFWK84TVR	YLAFLNK62R	-3.63	1.072
nymph	unknown	Unknown protein	Unknown protein	MCOT03349.1.CC	MCOT03349.1.CC	YLK1415YISSR	YLK1415YISSR	-1.4	0.434
adult	cytoskeleton/muscle	myosin heavy chain, muscle-like	myosin heavy chain, muscle-like	XP_008487564.1	XP_008487564.1	K206DEASEK	TENTK191K192Me2VIAYFATVGASTK	1.66	0.264
adult	cytoskeleton/muscle	myosin heavy chain, muscle-like	myosin heavy chain, muscle-like	XP_008487564.1	XP_008487564.1	K206DEASEK	TENTK191Me2K192VIAYFATVGASTK	1.45	0.19
adult	cytoskeleton/muscle	Myosin heavy chain, muscle	Myosin regulatory light chain 2	MCOT12534.1.CT	MCOT11683.0.MT	K305IQEQR	AFDEGGVINGEK161LR	1.61	0.244
adult	cytoskeleton/muscle	Myosin light chain alkali	Myosin regulatory light chain 2	MCOT08395.0.MT	MCOT11683.0.MT	LGGTK55K	AFDEGGVINGEK161LR	1.26	0.06
adult	cytoskeleton/muscle	Myosin heavy chain, muscle	Myosin heavy chain, muscle	MCOT12534.1.CT	MCOT12534.1.CT	TK1425GGSVAR	AIQK1316LEQR	3.3	0.439
adult	cytoskeleton/muscle	Myosin heavy chain, muscle	Paramyosin, long form, putative	MCOT12534.1.CT	MCOT23196.0.CT	TK1425GGSVAR	AK657LEQELAQFSSDYDEVTK	2.76	0.595
adult	cytoskeleton/muscle	Myosin heavy chain, muscle	Myosin heavy chain, muscle	MCOT12534.1.CT	MCOT12534.1.CT	ATLLGK834FR	ANAEAQK1143NIK	2.81	0.883
adult	cytoskeleton/muscle	Myosin heavy chain, muscle	Myosin heavy chain, muscle	MCOT12534.1.CT	MCOT12534.1.CT	SPK1444SGLLA	AQQELEEAEERADLAEQAVSK1421IR	2.22	0.868
adult	cytoskeleton/muscle	Myosin heavy chain, muscle	myosin heavy chain, muscle-like	MCOT12534.1.CT	XP_008487564.1	LGHTK264VFFR	EQVGQVNPPK85YEK	2.81	1.099
adult	cytoskeleton/muscle	ATP synthase subunit b, mitochondrial	ATP synthase subunit d, mitochondrial	MCOT21597.0.CT	MCOT17067.1.CO	SK160AQAVLYEAK	FTGSK22INWSELTSR	1.23	0.044
adult	cytoskeleton/muscle	Myosin heavy chain, muscle	Myosin regulatory light chain 2	MCOT12534.1.CT	MCOT11683.0.MT	LWTK337VKPLLNVR	FTK175KEVDEAFDAMEIDR	2.13	0.915
adult	cytoskeleton/muscle	restin homolog	Myosin regulatory light chain 2	XP_008481142.1	MCOT11683.0.MT	LYK342IR	HALFWGEK172FTK	1.34	0.121
adult	cytoskeleton/muscle	Myosin heavy chain, muscle	Myosin regulatory light chain 2	MCOT12534.1.CT	MCOT11683.0.MT	YLK325LR	HALFWGEK172FTK	1.32	0.122
adult	cytoskeleton/muscle	Myosin heavy chain, muscle	Myosin heavy chain, muscle	MCOT12534.1.CT	MCOT12534.1.CT	IIGEWK959LK	IAK752QLQHQLNEVQGK	2.59	0.642
adult	cytoskeleton/muscle	Muscle myosin heavy chain	Muscle myosin heavy chain	MCOT15707.6.CC	MCOT15707.6.CC	CNETLDTQQK452R	IHFGPSGK257LAGADIETYLLEK	2.31	0.22
adult	cytoskeleton/muscle	Muscle myosin heavy chain	Muscle myosin heavy chain	MCOT15707.6.CC	MCOT15707.6.CC	KCNETLDTQQK452R	IHFGPSGK257LAGADIETYLLEK	2.73	0.494
adult	cytoskeleton/muscle	myosin heavy chain, muscle-like	myosin heavy chain, muscle-like	XP_008487564.1	XP_008487564.1	K206DEASEK	IHFGPSGK257LAGADIETYLLEK	1.12	0.107
adult	cytoskeleton/muscle	myosin heavy chain, muscle-like	myosin heavy chain, muscle-like	XP_008487564.1	XP_008487564.1	K206DEASEKK	IHFGPSGK257LAGADIETYLLEK	1.58	0.597
adult	cytoskeleton/muscle	Myosin heavy chain, muscle	Myosin heavy chain, muscle	MCOT12534.1.CT	MCOT12534.1.CT	AIQK1316LEQR	IK807ISLTTQLEDTKR	1.86	0.135
adult	cytoskeleton/muscle	Myosin heavy chain, muscle	Myosin heavy chain, muscle	MCOT12534.1.CT	MCOT12534.1.CT	GK1110AEALR	IK807ISLTTQLEDTKR	1.68	0.084
adult	cytoskeleton/muscle	Myosin heavy chain, muscle	Myosin heavy chain, muscle	MCOT12534.1.CT	MCOT12534.1.CT	K1400AQQELEEAEER	IK807ISLTTQLEDTKR	2	0.402
adult	cytoskeleton/muscle	Myosin heavy chain, muscle	Myosin heavy chain, muscle	MCOT12534.1.CT	MCOT12534.1.CT	K499QAGEVTQK	IK807ISLTTQLEDTKR	1.13	0.152
adult	cytoskeleton/muscle	Myosin heavy chain, muscle	Myosin heavy chain, muscle	MCOT12534.1.CT	MCOT12534.1.CT	LEDEQGLVGK605NQK	IK807ISLTTQLEDTKR	2.13	0.279
adult	cytoskeleton/muscle	Myosin heavy chain, muscle	Myosin heavy chain, muscle	MCOT12534.1.CT	MCOT12534.1.CT	NQK608QIK	IK807ISLTTQLEDTKR	2.35	0.217
adult	cytoskeleton/muscle	Myosin heavy chain, muscle	Myosin heavy chain, muscle	MCOT12534.1.CT	MCOT12534.1.CT	QIK611ELQAR	IK807ISLTTQLEDTKR	2.56	0.227
adult	cytoskeleton/muscle	Myosin heavy chain, non-muscle	Myosin heavy chain, muscle	MCOT16033.1.CO	MCOT12534.1.CT	QNK1789ELK	IK807ISLTTQLEDTKR	2.26	0.832
adult	cytoskeleton/muscle	Troponin t	Troponin t	MCOT01559.0.CT	MCOT01559.0.CT	K211GFPNR	IK182PLNVEGWSIHK	1.44	0.201
adult	cytoskeleton/muscle	Myosin regulatory light chain 2	Myosin light chain alkali	MCOT11683.0.MT	MCOT08395.0.MT	AFDEGGVINGEK161LR	K61FTLEEFLPIYSQELK	1.92	0.194
adult	cytoskeleton/muscle	Myosin heavy chain, muscle	myosin heavy chain, muscle-like	MCOT12534.1.CT	XP_008487564.1	K211GFPNR	K75EQVGQVNPPK	1.92	0.139
adult	cytoskeleton/muscle	Myosin heavy chain, muscle	myosin heavy chain, muscle-like	MCOT12534.1.CT	XP_008487564.1	K211GFPNR	K75EQVGQVNPPKYEK	1.61	0.271
adult	cytoskeleton/muscle	myosin heavy chain, muscle-like	myosin heavy chain, muscle-like	XP_008487564.1	XP_008487564.1	LGK709IVGWMQSYMR	K75EQVGQVNPPKYEK	1.11	0.175
adult	cytoskeleton/muscle	Myosin regulatory light chain 2	Myosin regulatory light chain 2	MCOT11683.0.MT	MCOT11683.0.MT	HALMFWGEK172FTK	K176EVDEAFDAMEIDR	1.35	0.334
adult	cytoskeleton/muscle	Myosin heavy chain, muscle	Myosin regulatory light chain 2	MCOT12534.1.CT	MCOT11683.0.MT	LWTK337VKPLLNVR	K176EVDEAFDAMEIDR	1.84	0.123
adult	cytoskeleton/muscle	Myosin heavy chain, muscle	Myosin regulatory light chain 2	MCOT12534.1.CT	MCOT11683.0.MT	LWTK337VKPLLNVR	K176EVDEAFDAMEIDR	1.41	0.172
adult	cytoskeleton/muscle	myosin heavy chain, muscle-like	myosin heavy chain, muscle-like	XP_008487564.1	XP_008487564.1	IHFGPSGK257LAGADIETYLLEK	K213GSLEDQVVQTNPVLEAFGNAK	1.16	0.111
adult	cytoskeleton/muscle	myosin heavy chain, muscle-like	myosin heavy chain, muscle-like	XP_008487564.1	XP_008487564.1	SYHIFYQMMSGSVK295GVK	K213GSLEDQVVQTNPVLEAFGNAK	2.14	0.358
adult	cytoskeleton/muscle	Myosin heavy chain, muscle	Myosin heavy chain, muscle	MCOT12534.1.CT	MCOT12534.1.CT	TK1425GGSVAR	K1119LEADINELEIALDHANK	2.87	0.267
adult	cytoskeleton/muscle	Myosin heavy chain, muscle	Myosin heavy chain, muscle	MCOT12534.1.CT	MCOT12534.1.CT	SLNDFDAAK779K	LK987GAYEEAQEQLEAVRR	2.62	0.306
adult	cytoskeleton/muscle	Actin	Troponin t	MCOT00135.1.CC	MCOT01559.0.CT	IK329IIAPPER	LPK314WFGERPGK	1.1	0.133
adult	cytoskeleton/muscle	restin homolog	Myosin heavy chain, muscle	XP_008481142.1	MCOT12534.1.CT	LYK342IR	LWTK337VKPLLNVR	1.22	0.147
adult	cytoskeleton/muscle	Myosin heavy chain, muscle	Myosin heavy chain, muscle	MCOT12534.1.CT	MCOT12534.1.CT	TK876YESEGVAR	MQDLVDK1376LQQKIK	2.16	0.479
adult	cytoskeleton/muscle	Myosin heavy chain, muscle	Myosin heavy chain, muscle	MCOT12534.1.CT	MCOT12534.1.CT	K211GFPNR	MVYPDFK223LR	2.3	0.715
adult	cytoskeleton/muscle	myosin heavy chain, muscle-like	Myosin heavy chain, muscle	XP_008487564.1	MCOT12534.1.CT	LGISK688VFFR	MVYPDFK223LR	2.24	0.134
adult	cytoskeleton/muscle	myosin heavy chain, muscle-like	myosin heavy chain, muscle-like	XP_008487564.1	XP_008487564.1	IHFGPSGK257LAGADIETYLLEK	NEVPPHVFAVSDGAYVNMLTNK171ENQSMLITGESGAGK	1.15	0.185
adult	cytoskeleton/muscle	Myosin heavy chain, muscle	Myosin heavy chain, muscle	MCOT12534.1.CT	MCOT12534.1.CT	TK876YESEGVAR	NK575KELEQTIQR	1.41	0.222
adult	cytoskeleton/muscle	Myosin heavy chain, muscle	Myosin heavy chain, muscle	MCOT12534.1.CT	MCOT12534.1.CT	NIHEVEK1030AR	QAETELADAHEQLNELSAQATSISAAK1229R	2.13	0.315
adult	cytoskeleton/muscle	Myosin heavy chain, muscle	Myosin heavy chain, muscle	MCOT12534.1.CT	MCOT12534.1.CT	IK807 ISLTTQLEDTKR	QLEEAESQVSQLSK805IK	1.74	0.116
adult	cytoskeleton/muscle	tropomyosin	Troponin t	XP_008469522.1	MCOT01559.0.CT	K7MQAMK	SSALDEQLK50EYIVEWR	1.76	0.953
adult	cytoskeleton/muscle	Myosin heavy chain, muscle	Myosin heavy chain, muscle	MCOT12534.1.CT	MCOT12534.1.CT	IK807 ISLTTQLEDTKR	TAEELQAAEDK518VNHLNK	1.67	0.103
adult	cytoskeleton/muscle	Myosin heavy chain, muscle	Myosin heavy chain, muscle	MCOT12534.1.CT	MCOT12534.1.CT	AK528LEQTLDELEDSLER	TAEELQAAEDKVNHLNK524VK	1.16	0.07
adult	cytoskeleton/muscle	Myosin heavy chain, muscle	Myosin heavy chain, muscle	MCOT12534.1.CT	MCOT12534.1.CT	LQQK1376IK	TK876YESEGVAR	2.02	0.273
adult	cytoskeleton/muscle	myosin heavy chain, muscle-like	Myosin light chain alkali	XP_008487564.1	MCOT08395.0.MT	K37ACWVPDEQEGFVQGEIK	VLYALNLNPTLATIEK50LGGTK	1.84	0.527
adult	cytoskeleton/muscle	Troponin t	tropomyosin	MCOT01559.0.CT	XP_008469522.1	IQVASK264YER	VVGNNLK205SLEVSEEK	1.25	0.14
adult	cytoskeleton/muscle	Myosin heavy chain, muscle	Myosin heavy chain, muscle	MCOT12534.1.CT	MCOT12534.1.CT	IIGEWK959LK	YQQQLK1153DVQTALEEEQR	1.68	0.668
adult	cytoskeleton/muscle	restin homolog	Myosin regulatory light chain 2	XP_008481142.1	MCOT11683.0.MT	LYK342IR	HALFWGEK172FTK	1.14	0.268
adult	cytoskeleton/muscle	Myosin heavy chain, muscle	Myosin light chain alkali	MCOT12534.1.CT	MCOT08395.0.MT	LGK285IVGWMQSYR	VLYALNLNPTLATIEK50LGGTK	1.29	0.177
adult	cytoskeleton/muscle	Myosin heavy chain, muscle	Myosin light chain alkali	MCOT12534.1.CT	MCOT08395.0.MT	LGK285IVGWQSYMR	VLYALNLNPTLATIEK50LGGTK	1.52	0.207
adult	cytoskeleton/muscle	Myosin heavy chain, muscle	Myosin light chain alkali	MCOT12534.1.CT	MCOT08395.0.MT	LGK285IVGWQSYR	VLYALNLNPTLATIEK50LGGTK	1.39	0.176
adult	cytoskeleton/muscle	Myosin heavy chain, muscle	Myosin light chain alkali	MCOT12534.1.CT	MCOT08395.0.MT	LGK285IVGWQSYR	VLYALNLNPTLATIEK50LGGTK	1.44	0.168
adult	cytoskeleton/muscle	Myosin heavy chain, muscle	Myosin light chain alkali	MCOT12534.1.CT	MCOT08395.0.MT	LGK285IVGWQSYR	VLYALNLNPTLATIEK50LGGTK	1.4	0.196
adult	cytoskeleton/muscle	myosin heavy chain, muscle-like	Myosin heavy chain, muscle	XP_008487564.1	MCOT12534.1.CT	LGISK688VFFR	VYPDFK223LR	1.89	0.435
adult	energy metabolism	AGAP003864-PA-like protein	NADH dehydrogenase (Ubiquinone) 1 alpha subcomplex subunit 8	MCOT07714.0.TT	MCOT03347.5.CO	LAAYK85EWYTPNYDK	AGAFHFGK46TCELENNEFVLCR	1.44	0.638
adult	energy metabolism	Cytochrome c oxidase subunit iv	Cytochrome c oxidase subunit iv	MCOT05534.0.CT	MCOT05534.0.CT	EK86GDWK	AITK76ELEPLK	1.86	0.409
adult	energy metabolism	Glycerol-3-phosphate dehydrogenase	Glycerol-3-phosphate dehydrogenase	MCOT14135.2.CT	MCOT14135.2.CT	AFAVAK508LAQLTGK	GLK650NFGETISGEELHEILR	1.25	0.206
adult	energy metabolism	Glycerol-3-phosphate dehydrogenase	Glycerol-3-phosphate dehydrogenase	MCOT14135.2.CT	MCOT14135.2.CT	FQIDK634ER	GLK650NFGETISGEELHEILR	1.08	0.124
adult	energy metabolism	Glycerol-3-phosphate dehydrogenase	Glycerol-3-phosphate dehydrogenase	MCOT14135.2.CT	MCOT14135.2.CT	WPIIGK522K	GLK650NFGETISGEELHEILR	1.17	0.253
adult	energy metabolism	Apyrase	Apyrase	MCOT06009.2.CT	MCOT06009.2.CT	VGK473LSPTQGFSSFK	GSNILISTDDYFQTFHK468VR	2.75	0.783
adult	energy metabolism	Mitochondrial phosphate carrier protein	Mitochondrial phosphate carrier protein	MCOT00749.0.CC	MCOT00749.0.CC	YK79NLIHGFK	IGFGGLWK291GLGPR	1.38	0.194
adult	energy metabolism	ATP synthase subunit d, mitochondrial	ATP synthase subunit d, mitochondrial	MCOT17067.1.CO	MCOT17067.1.CO	FTGSK22INWSELTSR	INEEEKQTMAEIK114K	1.52	0.459
adult	energy metabolism	Cytochrome c oxidase subunit iv	Cytochrome c oxidase, subunit VB	MCOT05534.0.CT	MCOT18608.2.CC	EK86GDWK	IVGCICEEESPSINWMWLYEGK116PK	1.41	0.25
adult	energy metabolism	Cytochrome c oxidase, subunit VB	Cytochrome c oxidase, subunit VB	MCOT18608.2.CC	MCOT18608.2.CC	GLGTK81TQPTEVPSAFEAR	IVGCICEEESPSINWMWLYEGK116PK	1.6	0.306
adult	energy metabolism	Apyrase	Apyrase	MCOT06009.2.CT	MCOT06009.2.CT	VGK473LSPTQGFSSFK	KGSNILISTDDYFQTFHK468VR	3.38	1.752
adult	energy metabolism	ATP synthase subunit d, mitochondrial	ATP synthase subunit d, mitochondrial	MCOT17067.1.CO	MCOT17067.1.CO	FTGSK22INWSELTSR	KVSALPEAPPK63IDWALYK	1.52	0.244
adult	energy metabolism	ADP,ATP carrier protein 1	ADP,ATP carrier protein 1	MCOT13871.0.CT	MCOT13871.0.CT	LGADVGK162TGGAR	LLLQVQHISK59QISEEQR	1.22	0.247
adult	energy metabolism	ATP synthase subunit d, mitochondrial	ATP synthase subunit d, mitochondrial	MCOT17067.1.CO	MCOT17067.1.CO	FTGSK22INWSELTSR	VSALPEAPPK63IDWALYK	1.45	0.357
adult	energy metabolism	Glycerol-3-phosphate dehydrogenase	Glycerol-3-phosphate dehydrogenase	MCOT14135.2.CT	MCOT14135.2.CT	FQIDK634ER	GLK650NFGETISGEELHEILR	1.39	0.089
adult	regulation	Elongation factor 1-alpha	Elongation factor 1-alpha	MCOT15991.1.CC	MCOT15991.1.CC	TIEK41FEK	MPWFK212GWAIER	1.24	0.156
adult	regulation	polyubiquitin-B-like, partial	polyubiquitin-B-like, partial	XP_008469821.1	XP_008469821.1	LIFAGK48QLEDGR	TLSDYNIQK63ESTLHLVLR	1.66	0.27
