## Supplementary material for "Quantitative isotope-labeled crosslinker proteomics reveals developmental variation in protein interactions and posttranslational modifications in *Diaphorina citri*, the citrus greening insect vector": Table S4

### Sheet: Sheet1
Table S4. Crosslinked peptides identified with one or more of the following posttranslational modifications (PTMs) on lysine or arginine residues: methylation (Me), dimethylation (Me2), trimethylation (Me3), acetylation(Ac). Crosslinked lysines are in bold with residue number in superscript. PTM residue number is in superscript, modification type is in subscript.
Modification	Protein Description A	Protein Description B	Protein ID A	Protein ID B	Peptide A	Peptide B
lysine acetylation, dimethylation	Histone H3	Histone H3	MCOT05881.0.CC	MCOT05881.0.CC	K10Me2STGGK15APR	K19QLATK24AcAAR
lysine acetylation	Histone H3	Histone H3	MCOT05881.0.CC	MCOT05881.0.CC	TK5QTAR	K10AcSTGGK15APR
lysine acetylation	Histone H3	Histone H3	MCOT05881.0.CC	MCOT05881.0.CC	TK5QTAR	K19AcQLATK24AAR
lysine acetylation	Histone H3	Histone H3	MCOT05881.0.CC	MCOT05881.0.CC	TK5QTAR	K10AcSTGGK15APR
lysine acetylation	Histone H3	Histone H3	MCOT05881.0.CC	MCOT05881.0.CC	TK5QTAR	K10AcSTGGK15APR
lysine acetylation	Histone H3	Histone H3	MCOT05881.0.CC	MCOT05881.0.CC	K10STGGK15AcAPR	K19QLATK24AcAAR
lysine acetylation	Histone H3	Histone H3	MCOT05881.0.CC	MCOT05881.0.CC	K19QLATK24AcAAR	YQK57STELLIR
lysine acetylation	Histone H3	Histone H3	MCOT05881.0.CC	MCOT05881.0.CC	K10AcSTGGK15APR	K19QLATK24AcAAR
lysine acetylation	Histone H2A	Histone H2B	MCOT08626.0.MT	A0A1S3DIC0	GK32AcGGK35AK	AVTK121YTSSK
lysine acetylation	Histone H2B	Histone H2B	A0A1S3DIC0	A0A1S3DIC0	AGK16AQK	SSGK7AcAVK12K
lysine acetylation	Histone H3	Histone H2A	MCOT05881.0.CC	MCOT08626.0.MT	K19QLATK24AcAAR	LLSGVTIAQGGVLPNIQAVLLPK144K
lysine acetylation	Histone H3	Histone H2A	MCOT05881.0.CC	MCOT08626.0.MT	K19QLATK24AcAAR	LLSGVTIAQGGVLPNIQAVLLPK144KTEK
lysine acetylation	Histone H3	Histone H3	MCOT05881.0.CC	MCOT05881.0.CC	KQLATK	K10STGGK15AcAPR
lysine acetylation	Histone H3	Histone H3	MCOT05881.0.CC	MCOT05881.0.CC	K19QLATK24AcAAR	K19QLATK24AcAAR
lysine acetylation	Histone H3	Histone H3	MCOT05881.0.CC	MCOT05881.0.CC	K19QLATK24AcAAR	RYQK57STELLIR
lysine acetylation	Histone H3	Histone H3	MCOT05881.0.CC	MCOT05881.0.CC	K10STGGK	K19QLATK24AcAAR
lysine acetylation	Histone H3	Histone H3	MCOT05881.0.CC	MCOT05881.0.CC	K10STGGK15AcAPR	YQK57STELLIR
lysine acetylation	Histone H3	Histone H3	MCOT05881.0.CC	MCOT05881.0.CC	K19AcQLATK24AAR	YQK57STELLIR
lysine acetylation	Histone H3	Histone H3	MCOT05881.0.CC	MCOT05881.0.CC	STGGK15APR	K19QLATK24AcAAR
lysine acetylation	Histone H3	Histone H4	MCOT05881.0.CC	MCOT08963.0.MT	K19QLATK24AcAAR	DAVTYTEHAK104R
lysine acetylation	Histone H3	Histone H4	MCOT05881.0.CC	MCOT08963.0.MT	K19QLATK24AcAAR	TVTAMDVVYALK118R
lysine acetylation	Myosin heavy chain, muscle	Myosin heavy chain, muscle	MCOT12534.1.CT	MCOT12534.1.CT	NLEGEK397SGLSSIQER	ATLDHLTNEK744AcAATEKIAK752QLQHQLNEVQGK
lysine acetylation	Histone H4	Histone H2B	MCOT08963.0.MT	A0A1S3DIC0	GLGK39GGAK43AcR	AVTK121YTSSK
lysine acetylation	Histone H4	Histone H2B	MCOT08963.0.MT	A0A1S3DIC0	GLGK39GGAK43AcR	LLLPGELAK109HAVSEGTK
lysine acetylation	Histone H4	Histone H3	MCOT08963.0.MT	MCOT05881.0.CC	GLGK39GGAK43AcR	EIAQDFK80TDLR
lysine acetylation	Histone H4	Histone H4	MCOT08963.0.MT	MCOT08963.0.MT	GK32GGK	GLGK39GGAK43AcR
lysine acetylation	uncharacterized protein LOC103521087 [Diaphorina citri]	uncharacterized protein LOC103521087 [Diaphorina citri]	XP_008484413.1	XP_008484413.1	K28SAPATGGVK	K19QLATK24AcAAR
lysine trimethylation	PREDICTED: myosin heavy chain, muscle-like	Myosin heavy chain, muscle	XP_008487564.1	MCOT12534.1.CT	SYHIFYQMMSGSVK295GVK	GSNK114LLVEIFADHPGQSGGAPADAGGK137Me3GGGR
lysine trimethylation	Muscle myosin heavy chain	Myosin heavy chain, muscle	MCOT15707.6.CC	MCOT12534.1.CT	FLVK441K	GSNK114LLVEIFADHPGQSGGAPADAGGK137Me3GGGR
lysine trimethylation	Tropomyosin	Myosin heavy chain, muscle	MCOT20905.1.CC	MCOT12534.1.CT	SGTATAK112LAEASQAADEANR	GSNK114LLVEIFADHPGQSGGAPADAGGK137Me3GGGR
lysine methylation, trimethylation	Myosin heavy chain, muscle	Myosin regulatory light chain 2	MCOT12534.1.CT	MCOT11683.0.MT	LWTK337VKPLLNVR	HALMFWGEK172Me3FTK175MeK176EVDEAFDAMEIDR
lysine methylation, trimethylation	Myosin heavy chain, muscle	Myosin regulatory light chain 2	MCOT12534.1.CT	MCOT11683.0.MT	LWTKVKPLLNVR	HALMFWGEK172MeFTK175Me3K176EVDEAFDAMEIDR
lysine methylation	Histone H3	Histone H3	MCOT05881.0.CC	MCOT05881.0.CC	TK5QTAR	K10MeSTGGK15APR
lysine methylation	Myosin heavy chain, muscle	Myosin heavy chain, muscle	MCOT12534.1.CT	MCOT12534.1.CT	K499QAGEVTQK	IK807ISLTTQLEDTK818MeR
lysine methylation	Myosin heavy chain, muscle	PREDICTED: myosin heavy chain, muscle-like	MCOT12534.1.CT	XP_008487564.1	K211GFPNR	IDQTK31MePYDAK36K
lysine methylation	Myosin heavy chain, muscle	PREDICTED: myosin heavy chain, muscle-like	MCOT12534.1.CT	XP_008487564.1	K211GFPNR	RIDQTK31MePYDAK36K
lysine methylation	PREDICTED: myosin heavy chain, muscle-like	Myosin light chain alkali	XP_008487564.1	MCOT08395.0.MT	IDQTK31MePYDAK36K	VLYALNLNPTLATIEK50LGGTK
lysine methylation	PREDICTED: myosin heavy chain, muscle-like	Myosin light chain alkali	XP_008487564.1	MCOT08395.0.MT	IDQTK31MePYDAK36K	VLYALNLNPTLATIEK50LGGTKK
lysine methylation	PREDICTED: myosin heavy chain, muscle-like	PREDICTED: myosin heavy chain, muscle-like	XP_008487564.1	XP_008487564.1	IDQTK31MePYDAK36K	DFKK75EQVGQVNPPKYEK
lysine methylation	PREDICTED: myosin heavy chain, muscle-like	PREDICTED: myosin heavy chain, muscle-like	XP_008487564.1	XP_008487564.1	IDQTK31MePYDAK36K	DFKK75EQVGQVNPPKYEK
lysine methylation	PREDICTED: myosin heavy chain, muscle-like	PREDICTED: myosin heavy chain, muscle-like	XP_008487564.1	XP_008487564.1	IDQTK31MePYDAK36K	K75EQVGQVNPPKYEK
lysine methylation	PREDICTED: myosin heavy chain, muscle-like	PREDICTED: myosin heavy chain, muscle-like	XP_008487564.1	XP_008487564.1	IDQTK31MePYDAK36K	LGK709IVGWMQSYMR
lysine methylation	PREDICTED: myosin heavy chain, muscle-like	PREDICTED: myosin heavy chain, muscle-like	XP_008487564.1	XP_008487564.1	K75EQVGQVNPPK	IDQTK31MePYDAK36K
lysine methylation	PREDICTED: myosin heavy chain, muscle-like	PREDICTED: myosin heavy chain, muscle-like	XP_008475404.1	XP_008475404.1	ANAIANAAEK601K	AAK232LAAQKADLETQLAVSPNCMLK253MeR
lysine methylation	PREDICTED: myosin heavy chain, muscle-like	PREDICTED: myosin heavy chain, muscle-like	XP_008487564.1	XP_008487564.1	IDQTK31MePYDAK36K	LGK709IVGWMQSYMR
lysine dimethylation	PREDICTED: myosin heavy chain, muscle-like	PREDICTED: myosin heavy chain, muscle-like	XP_008487564.1	XP_008487564.1	K206DEASEK	TENTK191K192Me2VIAYFATVGASTK
lysine dimethylation	PREDICTED: myosin heavy chain, muscle-like	PREDICTED: myosin heavy chain, muscle-like	XP_008487564.1	XP_008487564.1	K206DEASEK	TENTK191Me2K192VIAYFATVGASTK
lysine dimethylation	PREDICTED: myosin heavy chain, muscle-like	Myosin heavy chain, muscle	XP_008487564.1	MCOT12534.1.CT	TENTK191Me2K192VIAYFATVGASTK	CIIPNEMK183QPGVIDSHLVMHQLTCNGVLEGIR
lysine dimethylation	PREDICTED: myosin heavy chain, muscle-like	PREDICTED: myosin heavy chain, muscle-like	XP_008487564.1	XP_008487564.1	TENTK191K192Me2VIAYFATVGASTK	VEK6SAGEDPDPTPYLYVSLEQK
lysine dimethylation	uncharacterized threonine-rich GPI-anchored glycoprotein PJ4664.02-like [Diaphorina citri]	PREDICTED: myosin heavy chain, muscle-like	XP_008473716.1	XP_008487564.1	K2988PVEK	TENTK191Me2K192VIAYFATVGASTK
lysine dimethylation	PREDICTED: myosin heavy chain, muscle-like	PREDICTED: myosin heavy chain, muscle-like	XP_008487564.1	XP_008487564.1	TENTK191Me2K192VIAYFATVGASTK	K206DEASEKKGSLEDQVVQTNPVLEAFGNAK
lysine dimethylation	PREDICTED: myosin heavy chain, muscle-like	PREDICTED: myosin heavy chain, muscle-like	XP_008487564.1	XP_008487564.1	FGK246FIR	TENTK191Me2K192VIAYFATVGASTK
lysine dimethylation	PREDICTED: myosin heavy chain, muscle-like	PREDICTED: myosin heavy chain, muscle-like	XP_008487564.1	XP_008487564.1	FGK246FIR	TENTK191K192Me2VIAYFATVGASTK
lysine dimethylation	Histone H3	Histone H3	MCOT05881.0.CC	MCOT05881.0.CC	TK5QTAR	K10Me2STGGK15APR
lysine dimethylation	Histone H3	Histone H3	MCOT05881.0.CC	MCOT05881.0.CC	K19QLATK	K10Me2STGGK15APR
lysine dimethylation	PREDICTED: myosin heavy chain, muscle-like	PREDICTED: myosin heavy chain, muscle-like	XP_008487564.1	XP_008487564.1	TENTK191Me2K192VIAYFATVGASTK	IHFGPSGK257LAGADIETYLLEK
lysine dimethylation	PREDICTED: myosin heavy chain, muscle-like	PREDICTED: myosin heavy chain, muscle-like	XP_008487564.1	XP_008487564.1	TENTK191Me2K192VIAYFATVGASTK	K213GSLEDQVVQTNPVLEAFGNAK
lysine dimethylation	PREDICTED: myosin heavy chain, muscle-like	PREDICTED: myosin heavy chain, muscle-like	XP_008487564.1	XP_008487564.1	TENTK191Me2K192VIAYFATVGASTK	VEK6SAGEDPDPTPYLYVSLEQK
arginine acetylation	Actin	Actin	MCOT00135.1.CC	MCOT00135.1.CC	VAPEEHPILLTEAPLNPK114ANR	R63AcGILTLK69YPIEHGIITNWDDMEK
