## Supplementary material for "Quantitative isotope-labeled crosslinker proteomics reveals developmental variation in protein interactions and posttranslational modifications in *Diaphorina citri*, the citrus greening insect vector": Table S5

### Sheet: Sheet1
Table S5. List of protein crosslinks which were identified as unambiguous homodimers: both peptides are derived from the same protein, and the crosslinked residue is the same in both members of the peptide pair. Crosslinked lysine is in bold and residue number is in superscript. Modified lysine residue number is in superscript and modification type is in subscript (Ac=acetylation).
Protein ID	Protein Description	Peptide A	Peptide B
MCOT20668.0.CO	acetyl-CoA hydrolase/transferase family protein	IVPYLK417QGAGVVTTR	IVPYLK417QGAGVVTTR
MCOT00166.1.CC	Acid phosphatase-1	TPADTYPNDPYAK98HSFEPFGWGQLTNVGK	TPADTYPNDPYAK98HSFEPFGWGQLTNVGK
MCOT00135.1.CC	Actin	IK329IIAPPER	IK329IIAPPER
MCOT13871.0.CT	ADP,ATP carrier protein 1	IPK79EQGFGAYWR	IPK79EQGFGAYWR
MCOT13871.0.CT	ADP,ATP carrier protein 1	LGADVGK162TGGAR	LGADVGK162TGGAR
MCOT21830.0.CT	Aminopeptidase N	ALSPK140STYVVQIAYTGR	ALSPK140STYVVQIAYTGR
MCOT06009.2.CT	Apyrase	GK270LIWDER	GK270LIWDER
MCOT06009.2.CT	Apyrase	K430WFFLPR	K430WFFLPR
MCOT17336.0.CT	Arylphorin-like hexamerin-1	LNHK58PFNYR	LNHK58PFNYR
MCOT01987.0.CT	Aspartate aminotransferase	VGAAFLK150NFFPGEK	VGAAFLK150NFFPGEK
MCOT15350.3.CO	Carboxypeptidase	K594VWTYER	K594VWTYER
MCOT00260.0.CO	Cytochrome b-c1 complex subunit mitochondrial	LK160YDR	LK160YDR
MCOT00260.0.CO	Cytochrome b-c1 complex subunit mitochondrial	SGK429VASAAFGSLQK	SGK429VASAAFGSLQK
S5R113	Dihydrolipoamide acetyltransferase component of pyruvate dehydrogenase complex {ECO:0000256|RuleBase:RU003423}	IVLKPVWDNTK361FIPR	IVLKPVWDNTK361FIPR
MCOT14135.2.CT	Glycerol-3-phosphate dehydrogenase	WPIIGK522K	WPIIGK522K
XP_008477906.1	hemocyanin 1	FNQNGK825PLNAEQQR	FNQNGK825PLNAEQQR
XP_008477906.1	hemocyanin 1	LNHK794SFNYR	LNHK794SFNYR
XP_008477906.1	hemocyanin 1	NYK785AFQHR	NYK785AFQHR
MCOT08626.0.MT	Histone H2A	K62GNYAER	K62GNYAER
A0A1S3DIC0	Histone H2B	AVTK121YTSSK	AVTK121YTSSK
MCOT05881.0.CC	Histone H3	K19QLATK24AcAAR	K19QLATK24AcAAR
MCOT05881.0.CC	Histone H3	TK5QTAR	TK5QTAR
MCOT05881.0.CC	Histone H3	VTIMPK123DIQLAR	VTIMPK123DIQLAR
MCOT05881.0.CC	Histone H3	YQK57STELLIR	YQK57STELLIR
MCOT08963.0.MT	Histone H4	TVTAMDVVYALK118R	KTVTAMDVVYALK118R
MCOT08963.0.MT	Histone H4	TVTAMDVVYALK118R	TVTAMDVVYALK118R
MCOT01207.0.CT	Intermediate filament protein	K254TELSEVDSR	K254TELSEVDSR
MCOT05574.1.CT	Mf-PQ	DSFLSPIK251R	DSFLSPIK251R
MCOT05574.1.CT	Mf-PQ	K195PLSELLEPNWLTPK	K195PLSELLEPNWLTPK
MCOT17490.1.CC	Mitochondrial ATP synthase F chain	YYGK26PDTPLGQVK	YYGK26PDTPLGQVK
MCOT12534.1.CT	Myosin heavy chain, muscle	AAK409LAAQK	AAK409LAAQK
MCOT12534.1.CT	Myosin heavy chain, muscle	ADLAEQAVSK1421IR	ADLAEQAVSK1421IR
MCOT12534.1.CT	Myosin heavy chain, muscle	ADLAEQAVSK1421IR	AQQELEEAEERADLAEQAVSK1421IR
MCOT12534.1.CT	Myosin heavy chain, muscle	AK633AEK	AK633AEK
MCOT12534.1.CT	Myosin heavy chain, muscle	AK528LEQTLDELEDSLEREK	AK528LEQTLDELEDSLEREK
MCOT12534.1.CT	Myosin heavy chain, muscle	ANAEAQK1143NIK	ANAEAQK1143NIK
MCOT12534.1.CT	Myosin heavy chain, muscle	ATLLGK834FR	ATLLGK834FR
MCOT12534.1.CT	Myosin heavy chain, muscle	IQEK1081EEEFENTR	IQEK1081EEEFENTR
MCOT12534.1.CT	Myosin heavy chain, muscle	IQEK1081EEEFENTR	IQEK1081EEEFENTRK
MCOT12534.1.CT	Myosin heavy chain, muscle	K1400AQQELEEAEER	K1400AQQELEEAEER
MCOT12534.1.CT	Myosin heavy chain, muscle	K499QAGEVTQK	K499QAGEVTQK
MCOT12534.1.CT	Myosin heavy chain, muscle	NLEGEK397SGLSSIQER	NLEGEK397SGLSSIQER
MCOT12534.1.CT	Myosin heavy chain, muscle	TK1425GGSVAR	TK1425GGSVAR
MCOT12534.1.CT	Myosin heavy chain, muscle	TK876YESEGVAR	TK876YESEGVAR
MCOT12534.1.CT	Myosin heavy chain, muscle	VK339PLLNVR	LWTKVK339PLLNVR
MCOT11683.0.MT	Myosin regulatory light chain 2	HALMFWGEK172FTK	HALMFWGEK172FTK
MCOT18578.0.CT	Ornithine aminotransferase, mitochondrial	K181WGYQVK	K181WGYQVK
MCOT23196.0.CT	Paramyosin, long form, putative	K605VQSLSAELEELR	K605VQSLSAELEELR
MCOT23196.0.CT	Paramyosin, long form, putative	LEDK41IR	LEDK41IR
MCOT11556.0.MM	Peroxiredoxin-1, putative	MK2TIGQSLSSYR	MK2TIGQSLSSYR
XP_008487564.1	PREDICTED: myosin heavy chain, muscle-like	FGK246FIR	FGK246FIR
XP_008471512.1	PREDICTED: paramyosin	IISK1006LEAR	IISK1006LEAR
MCOT20860.0.CT	Protein l(2)37Cc	FLVEK202AEQSK	FLVEK202AEQSK
MCOT04325.0.CT	Pyruvate carboxylase	AAK771LLIGAIR	AAK771LLIGAIR
MCOT02462.0.CO	Serine/threonine-protein phosphatase Pgam5, mitochondrial	SQALATGK130R	SQALATGK130R
MCOT00646.0.CT	Stomatin-like protein 2	ISLDK144VFR	ISLDK144VFR
MCOT22560.0.CT	Transitional endoplasmic reticulum ATPase	K756YEMFAQTLQQSR	K756YEMFAQTLQQSR
XP_008468732.1	transport and Golgi organization protein 11 [Diaphorina citri]	K190SQAQPSR	K190SQAQPSR
MCOT03349.1.CC	Unknown protein	YLK1415YISSR	YLK1415YISSR
MCOT12167.0.CC	Unknown protein	MNK7MNR	MNK7MNR
MCOT15059.0.CO	Unknown protein	GLK265DINER	GLK265DINER
