## Supplementary material for "Quantitative isotope-labeled crosslinker proteomics reveals developmental variation in protein interactions and posttranslational modifications in *Diaphorina citri*, the citrus greening insect vector": Table S9

### Sheet: Sheet1
Table S9. Quantitative proteomics posttranslational modification (PTM) data. The number of modified spectra containing each of three lysine PTMs (acetylation, methylation, dimethylation) is given for each protein.
Protein Name	Accession	Acetyl	Dimethyl	Methyl
| myosin heavy chain, isoform B | Similar to KRF81446.1 | ***- | PANTHER PTHR13140 | PANTHER PTHR13140:SF364 | Pfam PF01576 | Pfam PF00063	MCOT12534.1.CT	262	77	2742
PREDICTED: myosin heavy chain, muscle-like [Diaphorina citri]	gi|662204082|ref|XP_008475404.1|	143	20	1400
| Tropomyosin 2 | Similar to V5JDH8 | ***- | PANTHER PTHR19269 | PANTHER PTHR19269:SF51 | Pfam PF00261	MCOT20905.2.CC	49	52	1252
| Tropomyosin | Similar to A0A0A9VQ49 | ***- | PANTHER PTHR19269 | PANTHER PTHR19269:SF51 | Pfam PF00261	MCOT20905.1.CC	49	52	1250
| myosin heavy chain, isoform S | Similar to KRF81462.1 | *-*- | PANTHER PTHR13140 | PANTHER PTHR13140:SF364 | Pfam PF00063 | Pfam PF02736	MCOT15707.6.CC	172	206	1042
PREDICTED: myosin heavy chain, muscle-like [Diaphorina citri]	gi|662187833|ref|XP_008487564.1|	170	206	1028
| myosin heavy chain, isoform D | Similar to KRF81448.1 | ***- | PANTHER PTHR13140 | PANTHER PTHR13140:SF364 | Pfam PF00063 | Pfam PF01576	MCOT10109.0.MT	86	45	988
| myosin heavy chain, isoform I | Similar to KRF81453.1 | *-*- | PANTHER PTHR13140 | PANTHER PTHR13140:SF364 | Pfam PF00063 | Pfam PF02736	MCOT15707.2.CC	34	86	873
| Myosin regulatory light chain 1, partial | Similar to KRX83909.1 | ***- | PANTHER PTHR23049 | PANTHER PTHR23049:SF4 | Pfam PF13833	MCOT11683.0.MT	72	41	825
PREDICTED: tropomyosin-1, isoforms 33/34-like isoform X1 [Diaphorina citri]	gi|662207450|ref|XP_008477228.1|		12	782
PREDICTED: fibrous sheath CABYR-binding protein-like isoform X2 [Diaphorina citri]	gi|662207452|ref|XP_008477229.1|		12	782
Group of | Troponin I | Similar to V9IBR9 | *-*- | PANTHER PTHR13738 | Pfam PF00992 (+2)	MCOT02059.1.CC +2		12	782
| Troponin I | Similar to V9IBR9 | *-*- | PANTHER PTHR13738 | Pfam PF00992	MCOT02059.1.CC		12	782
PREDICTED: myosin heavy chain, muscle-like, partial [Diaphorina citri]	gi|662220194|ref|XP_008484217.1|	95	22	651
| Actin | Similar to M9VDW4 | ***- | PANTHER PTHR11937 | PANTHER PTHR11937:SF162 | Pfam PF00022	MCOT00135.1.CC	250	42	581
PREDICTED: tropomyosin [Diaphorina citri]	gi|662193248|ref|XP_008469522.1|	37	11	382
| Myosin heavy chain, isoform P | Similar to E1JHJ5 | *-*- | PANTHER PTHR13140 | PANTHER PTHR13140:SF446	MCOT21680.0.CC		28	364
PREDICTED: actin-1 [Diaphorina citri]	gi|662196666|ref|XP_008471373.1|	168	17	354
| Actin-4 | Similar to S5MIC9 | ***- | PANTHER PTHR11937 | PANTHER PTHR11937:SF244 | Pfam PF00022	MCOT21101.0.CT	167	17	349
| Flightin | Similar to A0A067RDG5 | ***- |	MCOT19943.0.CT	37	7	217
| Voltage-dependent anion-selective channel protein 2 | Similar to A0A067RGH4 | ***- | PANTHER PTHR11743 | PANTHER PTHR11743:SF28 | Pfam PF01459	MCOT08733.0.MT	6		203
| Myosin 1 light chain | Similar to Q5MGI8 | ***- | PANTHER PTHR23048 | PANTHER PTHR23048:SF12	MCOT08395.0.MT	1	3	183
PREDICTED: troponin T, partial [Diaphorina citri]	gi|662207368|ref|XP_008477184.1|	41	1	173
Group of | Troponin T isoform 1 | Similar to Q3B723 | ***- | PANTHER PTHR11521 | PANTHER PTHR11521:SF1 | Pfam PF00992 (+1)	MCOT01559.0.CT +1	41	1	173
| Troponin T isoform 1 | Similar to Q3B723 | ***- | PANTHER PTHR11521 | PANTHER PTHR11521:SF1 | Pfam PF00992	MCOT01559.0.CT	41	1	173
PREDICTED: uncharacterized protein LOC103521042 [Diaphorina citri]	gi|662220460|ref|XP_008484367.1|	5	7	166
PREDICTED: histone H2B-like [Diaphorina citri]	gi|662215412|ref|XP_008481587.1|	13		149
| Troponin T isoform 1 | Similar to Q3B723 | ***- | PANTHER PTHR11521 | PANTHER PTHR11521:SF1 | Pfam PF00992	MCOT23285.0.CT	41	1	144
| ATP synthase subunit beta | Similar to A0A023F989 | ***- | PANTHER PTHR15184 | PANTHER PTHR15184:SF44 | Pfam PF00006 | Pfam PF00306	MCOT02123.0.CT	7		144
| Myosin heavy chain, isoform R | Similar to M9NF46 | *-*- | PANTHER PTHR13140 | Pfam PF01576	MCOT23196.0.CT	6	7	144
PREDICTED: LOW QUALITY PROTEIN: uncharacterized protein LOC103521087 [Diaphorina citri]	gi|662220544|ref|XP_008484413.1|	106	131	141
| ATP synthase subunit alpha | Similar to S4VDE6 | ***- | PANTHER PTHR15184 | PANTHER PTHR15184:SF3 | Pfam PF00006 | Pfam PF00306	MCOT01082.0.CT	6	1	135
PREDICTED: troponin T-like [Diaphorina citri]	gi|662224929|ref|XP_008486832.1|	40	1	118
PREDICTED: paramyosin [Diaphorina citri]	gi|662196919|ref|XP_008471512.1|			113
| Cytochrome b-c1 complex subunit mitochondrial | Similar to A0A0J7NEG4 | ***- | PANTHER PTHR11851 | PANTHER PTHR11851:SF137 | Pfam PF00675 | Pfam PF05193	MCOT00260.0.CO	2		111
| Histone H3.3 | Similar to E2BMC4 | ***- | PANTHER PTHR11426 | Pfam PF00125	MCOT05881.0.CC	97	82	91
| ATP synthase subunit d, mitochondrial | Similar to A0A067R370 | ***- | PANTHER PTHR12700 | PANTHER PTHR12700:SF12 | Pfam PF05873	MCOT17067.1.CO	39	26	79
| ATP synthase subunit d, mitochondrial | Similar to A0A067R370 | ***- | PANTHER PTHR12700 | PANTHER PTHR12700:SF12 | Pfam PF05873	MCOT17067.2.CC	39	26	79
| actin | Similar to ALO18835.1 | ***- | PANTHER PTHR11937 | PANTHER PTHR11937:SF217 | Pfam PF00022	MCOT11708.0.TT		3	77
PREDICTED: troponin C, isoform 2-like [Diaphorina citri]	gi|662212670|ref|XP_008480083.1|			66
PREDICTED: polyubiquitin-B-like, partial [Diaphorina citri]	gi|662193799|ref|XP_008469821.1|		1	64
| ATP synthase subunit delta, mitochondrial | Similar to A0A0A9YLN4 | ***- | PANTHER PTHR13822 | Pfam PF02823	MCOT15938.1.CC		1	64
PREDICTED: ATP synthase subunit alpha, mitochondrial-like [Diaphorina citri]	gi|662216234|ref|XP_008482039.1|	4	1	63
| Troponin C, isoform 1 | Similar to E2BNZ1 | ***- | PANTHER PTHR23050 | PANTHER PTHR23050:SF199 | Pfam PF13499	MCOT06535.0.CC	175		55
PREDICTED: uncharacterized protein LOC103524647 isoform X1 [Diaphorina citri]	gi|662188447|ref|XP_008487898.1|	1		51
PREDICTED: flightin-like [Diaphorina citri]	gi|662184297|ref|XP_008471095.1|	28	1	43
| PDZ and LIM domain protein Zasp | Similar to A0A0A9YMW1 | *-*- | PANTHER PTHR24214 | PANTHER PTHR24214:SF29 | Pfam PF15936 | Pfam PF00595	MCOT03802.0.CO			42
F0F1 ATP synthase subunit beta [Candidatus Carsonella ruddii]	WP_020915725.1	1		40
| ATP synthase subunit beta | Similar to WP_057725772.1 | *-*- | PANTHER PTHR15184 | PANTHER PTHR15184:SF44 | Pfam PF00006 | Pfam PF01134	MCOT10419.0.MM	1		40
| NADH-quinone oxidoreductase subunit G, NADH-quinone oxidoreductase subunit G | Similar to KRT76567.1 | ***- | PANTHER PTHR11615 | PANTHER PTHR11615:SF115 | Pfam PF00384 | Pfam PF13510	MCOT11862.0.MT			39
| ATP synthase subunit beta | Similar to E0W1G3 | ***- | PANTHER PTHR15184 | PANTHER PTHR15184:SF45 | Pfam PF00006 | Pfam PF00306	MCOT08994.0.OO	1	5	36
PREDICTED: histone H1.M6.2-like [Diaphorina citri]	gi|662212580|ref|XP_008480034.1|			36
| Mitochondrial-processing peptidase subunit beta | Similar to E2AL22 | ***- | PANTHER PTHR11851 | PANTHER PTHR11851:SF103 | Pfam PF00675 | Pfam PF05193	MCOT02843.2.CT			33
F0F1 ATP synthase subunit beta [Wolbachia endosymbiont of Diaphorina citri]	WP_017532477.1	1		32
PREDICTED: PDZ and LIM domain protein Zasp-like [Diaphorina citri]	gi|662209411|ref|XP_008478306.1|			32
| Neurofilament heavy polypeptide | Similar to A0A026VYC0 | *-*- |	MCOT06729.4.CT	1	41	31
| Muscle LIM protein Mlp84B | Similar to A0A026WCA1 | ***- | PANTHER PTHR24215 | PANTHER PTHR24215:SF22 | Pfam PF00412	MCOT05733.0.CT			30
PREDICTED: muscle LIM protein Mlp84B [Diaphorina citri]	gi|662183790|ref|XP_008468377.1|			27
PREDICTED: uncharacterized protein LOC103513598 [Diaphorina citri]	gi|662206411|ref|XP_008476666.1|	15		22
| Troponin C1 isoform | Similar to V5JDG0 | ***- | PANTHER PTHR23050 | PANTHER PTHR23050:SF199 | Pfam PF13499 | Pfam PF00036	MCOT04619.0.CT			20
| Arylphorin-like hexamerin-1 | Similar to Q0EAG5 | *-*- | PANTHER PTHR11511 | Pfam PF03723	MCOT17336.0.CT			19
| Acetyl-CoA acetyltransferase | Similar to B8RJE3 | ***- | PANTHER PTHR18919 | PANTHER PTHR18919:SF5 | Pfam PF00108 | Pfam PF02803	MCOT17678.3.CC			18
PREDICTED: sporozoite surface protein 2-like [Diaphorina citri]	gi|662219588|ref|XP_008483886.1|			17
Group of | alkyl hydroperoxide reductase | Similar to WP_057649753.1 | ***- | PANTHER PTHR10681 | PANTHER PTHR10681:SF87 | Pfam PF00578 (+1)	MCOT11556.0.MM +1			17
alkyl hydroperoxide reductase [Candidatus Profftella armatura]	WP_020915496.1			17
| alkyl hydroperoxide reductase | Similar to WP_057649753.1 | ***- | PANTHER PTHR10681 | PANTHER PTHR10681:SF87 | Pfam PF00578	MCOT11556.0.MM			17
| Polyubiquitin, partial | Similar to KRY65064.1 | *-*- | PANTHER PTHR10666 | Pfam PF00240 | Pfam PF01599	MCOT23365.0.CC		9	16
PREDICTED: allergen Cr-PI-like [Diaphorina citri]	gi|662208685|ref|XP_008477906.1|			16
| NADH dehydrogenase | Similar to I4DK45 | ***- | PANTHER PTHR12653 | Pfam PF04716	MCOT20380.0.CC			16
| Arylphorin hexamerin-like protein 2 | Similar to Q5D0X1 | *-*- | PANTHER PTHR11511 | PANTHER PTHR11511:SF5 | Pfam PF03722 | Pfam PF00372	MCOT13628.0.CT	2		15
| ATP synthase F1, delta subunit | Similar to A0A022T763 | ***- | PANTHER PTHR11910 | PANTHER PTHR11910:SF1 | Pfam PF00213	MCOT06508.0.CC			15
| Arylphorin-like hexamerin | Similar to Q8MUW8 | *-*- | PANTHER PTHR11511 | PANTHER PTHR11511:SF5 | Pfam PF03723	MCOT05418.1.CT			15
PREDICTED: succinate dehydrogenase [ubiquinone] flavoprotein subunit, mitochondrial [Diaphorina citri]	gi|662188053|ref|XP_008487682.1|			13
PREDICTED: PDZ and LIM domain protein 3 isoform X1 [Diaphorina citri]	gi|662186215|ref|XP_008481050.1|			13
Group of | succinate dehydrogenase flavoprotein subunit | Similar to BAT58726.1 | ***- | PANTHER PTHR11632 | PANTHER PTHR11632:SF51 | Pfam PF00890 | Pfam PF02910 (+1)	MCOT21985.0.CC +1			13
| UL48 protein | Similar to A0A0C9Q8U6 | *-*- |	MCOT03202.0.CC			13
| succinate dehydrogenase flavoprotein subunit | Similar to BAT58726.1 | ***- | PANTHER PTHR11632 | PANTHER PTHR11632:SF51 | Pfam PF00890 | Pfam PF02910	MCOT21985.0.CC			13
| HIG1 domain family member 2A | Similar to A0A0A1WHR7 | ***- | PANTHER PTHR12297 | Pfam PF04588	MCOT21195.0.CO	12		12
PREDICTED: LOW QUALITY PROTEIN: twitchin-like [Diaphorina citri]	gi|662204028|ref|XP_008475375.1|	1	1	12
| Mitochondrial ADP/ATP carrier protein | Similar to G6CP09 | ***- | PANTHER PTHR24089 | PANTHER PTHR24089:SF217 | Pfam PF00153	MCOT13871.0.CT			12
| dihydrolipoamide dehydrogenase | Similar to WP_057833319.1 | ***- | PANTHER PTHR22912 | PANTHER PTHR22912:SF151 | Pfam PF07992 | Pfam PF02852	MCOT20052.2.CT			12
PREDICTED: uncharacterized protein LOC103525042 [Diaphorina citri]	gi|662189205|ref|XP_008488312.1|			11
PREDICTED: uncharacterized protein LOC103510586 [Diaphorina citri]	gi|662200546|ref|XP_008473487.1|			11
PREDICTED: uncharacterized protein LOC103508110 isoform X2 [Diaphorina citri]	gi|662184253|ref|XP_008470884.1|			11
PREDICTED: uncharacterized protein LOC103508110 isoform X1 [Diaphorina citri]	gi|662184249|ref|XP_008470869.1|			11
PREDICTED: NADH dehydrogenase [ubiquinone] 1 alpha subcomplex subunit 7-like [Diaphorina citri]	gi|662200564|ref|XP_008473497.1|			11
PREDICTED: helicase domino-like isoform X3 [Diaphorina citri]	gi|662184255|ref|XP_008470890.1|			11
Group of PREDICTED: uncharacterized protein LOC103508110 isoform X1 [Diaphorina citri] (+1)	gi|662184249|ref|XP_008470869.1| +1			11
| UL48 protein | Similar to A0A0C9Q8U6 | *-*- |	MCOT03398.0.CC			11
| Twitchin | Similar to A0A0A9Z161 | *-*- | PANTHER PTHR13817 | Pfam PF07679 | Pfam PF00041	MCOT23102.0.CO			11
| Protein disulfide-isomerase A5 | Similar to E2BE86 | ***- | PANTHER PTHR19991 | PANTHER PTHR19991:SF2 | Pfam PF00085	MCOT01581.0.CT			11
| NADH dehydrogenase [ubiquinone] 1 alpha subcomplex subunit 7 | Similar to A0A067QTT3 | *-*- | PANTHER PTHR12485 | Pfam PF07347	MCOT10578.0.MM			11
| chaperone protein DnaK | Similar to KRT55514.1 | *-*- | PANTHER PTHR19375 | PANTHER PTHR19375:SF173 | Pfam PF00012 | Pfam PF01025	MCOT09289.0.MM			11
| 40S ribosomal protein S3 | Similar to W5J6E7 | ***- | PANTHER PTHR11760 | PANTHER PTHR11760:SF20 | Pfam PF00189 | Pfam PF07650	MCOT20231.0.CT			11
| Ribosomal L1 domain-containing protein | Similar to A0A0L7R2N4 | *-*- | PANTHER PTHR23105 | PANTHER PTHR23105:SF31 | Pfam PF00687	MCOT21662.2.CT		10	10
| Cuticle protein-like protein | Similar to E2J7A8 | *-*- | PANTHER PTHR12236 | PANTHER PTHR12236:SF5 | Pfam PF00379	MCOT17077.0.CC			10
| 60S ribosomal protein L3 | Similar to V9IJK4 | ***- | PANTHER PTHR11363 | Pfam PF00297	MCOT19103.0.CT			10
| Transitional endoplasmic reticulum ATPase | Similar to V9IJ68 | ***- | PANTHER PTHR23077 | PANTHER PTHR23077:SF69 | Pfam PF00004 | Pfam PF02359	MCOT22560.0.CT	48		9
PREDICTED: nucleolar and coiled-body phosphoprotein 1-like, partial [Diaphorina citri]	gi|662222312|ref|XP_008485393.1|		9	9
Group of | Unknown protein | (+1)	MCOT21843.2.CC +1		9	9
| Unknown protein |	MCOT21843.2.CC		9	9
| Unknown protein |	MCOT21843.3.CC		9	9
PREDICTED: LOW QUALITY PROTEIN: titin-like [Diaphorina citri]	gi|662200430|ref|XP_008473425.1|		3	9
| Cathepsin L | Similar to KRZ10876.1 | *-*- | PANTHER PTHR12411 | Pfam PF00112 | Pfam PF08246	MCOT16844.0.CT			9
| 40S ribosomal protein S8 | Similar to R4G5A0 | ***- | PANTHER PTHR10394 | Pfam PF01201	MCOT05687.0.CT			9
| GON-4-like protein | Similar to V5GD07 | *-*- | PANTHER PTHR16088 | PANTHER PTHR16088:SF3	MCOT02896.2.CO	8	2	8
PREDICTED: probable GPI-anchored adhesin-like protein PGA55 [Diaphorina citri]	gi|662188363|ref|XP_008487851.1|			8
Group of | Heat shock protein | Similar to A0A097PHP1 | ***- | PANTHER PTHR11527 | PANTHER PTHR11527:SF31 | Pfam PF00011 (+1)	MCOT07681.0.MT +1			8
| Titin | Similar to F4X806 | *-*- | PANTHER PTHR10489 | PANTHER PTHR10489:SF691 | Pfam PF07679 | Pfam PF06582	MCOT04124.0.CT			8
| Heat shock protein | Similar to A0A097PHP1 | ***- | PANTHER PTHR11527 | PANTHER PTHR11527:SF31 | Pfam PF00011	MCOT11969.0.MT			8
| Heat shock protein | Similar to A0A097PHP1 | ***- | PANTHER PTHR11527 | PANTHER PTHR11527:SF31 | Pfam PF00011	MCOT07681.0.MT			8
| Histone H2B | Similar to K7J775 | *-*- | PANTHER PTHR23428 | Pfam PF00125	MCOT05138.0.CC	13		7
| 60S ribosomal protein L6 | Similar to A0A067RIT4 | ***- | PANTHER PTHR10715 | PANTHER PTHR10715:SF0 | Pfam PF01159 | Pfam PF03868	MCOT04114.0.CT		1	7
PREDICTED: uncharacterized protein LOC103524593 [Diaphorina citri]	gi|662188345|ref|XP_008487841.1|			7
| Protein disulfide-isomerase | Similar to A0A0A9YM47 | ***- | PANTHER PTHR18929 | PANTHER PTHR18929:SF101 | Pfam PF13848 | Pfam PF00085	MCOT02108.2.CT			7
| Protein disulfide-isomerase | Similar to A0A067RBI3 | *-*- | PANTHER PTHR18929 | PANTHER PTHR18929:SF101 | Pfam PF00085 | Pfam PF13848	MCOT02108.1.CC			7
| Dihydrolipoamide succinyltransferase component (E2) of 2-oxoglutarate dehydrogenase complex | Similar to CUI04580.1 | *-*- | PANTHER PTHR23151 | PANTHER PTHR23151:SF8 | Pfam PF00198 | Pfam PF00364	MCOT08595.0.MT			7
| Cytochrome b-c1 complex subunit 7 | Similar to A0A067REU5 | ***- | PANTHER PTHR12022 | Pfam PF02271	MCOT20438.0.CO			7
| Cuticle protein | Similar to A0A0L7QWA1 | *-*- | PANTHER PTHR12236 | Pfam PF00379	MCOT13478.1.CC			7
| Cuticle protein | Similar to A0A0L7QWA1 | *-*- | PANTHER PTHR12236 | Pfam PF00379	MCOT18276.1.CC			7
| CG1674, isoform E | Similar to Q9V4C1 | *-*- | PANTHER PTHR24217 | PANTHER PTHR24217:SF0	MCOT17812.0.CT			7
| Hexamerin-like protein 4 | Similar to E0WBM9 | *-*- | PANTHER PTHR11511 | Pfam PF00372 | Pfam PF03723	MCOT02134.0.CT	2	1	6
| ATP synthase-coupling factor 6, mitochondrial | Similar to B4JI06 | ***- | PANTHER PTHR12441 | Pfam PF05511	MCOT18443.3.CC	1		6
PREDICTED: delta-1-pyrroline-5-carboxylate synthase-like [Diaphorina citri]	gi|662203069|ref|XP_008474853.1|		9	6
| gamma-glutamyl phosphate reductase, glutamate-5-semialdehyde dehydrogenase | Similar to KRT72494.1 | ***- | PANTHER PTHR11063 | PANTHER PTHR11063:SF8 | Pfam PF00696 | Pfam PF00171	MCOT04270.0.CT			6
| ATP synthase-coupling factor 6, mitochondrial | Similar to B4JI06 | ***- | PANTHER PTHR12441 | Pfam PF05511	MCOT18443.2.CC			6
| ATP synthase subunit b, mitochondrial | Similar to A0A0A9YXA2 | ***- | PANTHER PTHR12733 | Pfam PF05405	MCOT21597.0.CT			6
PREDICTED: uncharacterized protein LOC103517683 [Diaphorina citri]	gi|662186197|ref|XP_008480954.1|			5
PREDICTED: probable cyclin-dependent serine/threonine-protein kinase DDB_G0292550, partial [Diaphorina citri]	gi|662208689|ref|XP_008477908.1|			5
PREDICTED: malate dehydrogenase, mitochondrial-like [Diaphorina citri]	gi|662198005|ref|XP_008472108.1|			5
PREDICTED: fibrous sheath CABYR-binding protein-like [Diaphorina citri]	gi|662188361|ref|XP_008487850.1|			5
PREDICTED: cytochrome c oxidase subunit 6C-like [Diaphorina citri]	gi|662212000|ref|XP_008479708.1|			5
Group of | molecular chaperone GroEL | Similar to WP_057673824.1 | ***- | PANTHER PTHR11353 | Pfam PF00118 (+1)	MCOT11911.0.OO +1			5
Group of | Cytochrome c oxidase subunit 6A, mitochondrial | Similar to A0A067RIK6 | ***- | PANTHER PTHR11504 | Pfam PF02046 (+1)	MCOT23356.1.CC +1			5
chaperonin GroEL [Candidatus Profftella armatura]	WP_020915576.1			5
| Tubulin beta-1 chain | Similar to A0A067R568 | ***- | PANTHER PTHR11588 | PANTHER PTHR11588:SF93 | Pfam PF00091 | Pfam PF03953	MCOT21051.0.CC			5
| Tubulin beta chain | Similar to A0A0A9Z2K8 | ***- | PANTHER PTHR11588 | PANTHER PTHR11588:SF93 | Pfam PF00091 | Pfam PF03953	MCOT18314.0.CT			5
| PDZ and LIM domain protein Zasp | Similar to A0A0A9Y7V2 | *-*- | PANTHER PTHR24214 | Pfam PF00595	MCOT02179.0.CT			5
| Muscle M-line assembly protein unc-89 | Similar to A0A067RMC0 | *-*- | PANTHER PTHR10489 | PANTHER PTHR10489:SF585 | Pfam PF07679	MCOT15976.0.CT			5
| Muscle M-line assembly protein unc-89 | Similar to A0A026VZQ4 | *-*- | PANTHER PTHR10489 | PANTHER PTHR10489:SF625 | Pfam PF07679	MCOT02267.0.CT			5
| molecular chaperone GroEL | Similar to WP_057673824.1 | ***- | PANTHER PTHR11353 | Pfam PF00118	MCOT11911.0.OO			5
| Glyceraldehyde-3-phosphate dehydrogenase | Similar to M9V879 | ***- | PANTHER PTHR10836 | Pfam PF02800 | Pfam PF00044	MCOT21774.0.CT			5
| Cytochrome c oxidase subunit 6A, mitochondrial | Similar to A0A067RIK6 | ***- | PANTHER PTHR11504 | Pfam PF02046	MCOT23356.3.CC			5
| Cytochrome c oxidase subunit 6A, mitochondrial | Similar to A0A067RIK6 | ***- | PANTHER PTHR11504 | Pfam PF02046	MCOT23356.1.CC			5
| Cytochrome c oxidase subunit 5B, mitochondrial | Similar to A0A0A9WPB8 | ***- | PANTHER PTHR10122 | Pfam PF01215	MCOT18608.2.CC			5
| 60S ribosomal protein L23a | Similar to E2BA63 | *-*- | PANTHER PTHR11620 | Pfam PF00276 | Pfam PF03939	MCOT13519.4.CC			5
hypothetical protein [Wolbachia endosymbiont of Diaphorina citri]	WP_017531839.1	28		4
PREDICTED: pyruvate carboxylase, mitochondrial-like [Diaphorina citri]	gi|662192943|ref|XP_008469353.1|			4
PREDICTED: cuticle protein 12.5-like [Diaphorina citri]	gi|662207236|ref|XP_008477113.1|			4
| Twitchin | Similar to A0A0A9Z4D5 | ***- | PANTHER PTHR13817 | Pfam PF00069 | Pfam PF07679	MCOT05503.0.CT			4
| Pyruvate carboxylase | Similar to Q16921 | ***- | PANTHER PTHR18866 | PANTHER PTHR18866:SF110 | Pfam PF02786 | Pfam PF02436	MCOT04325.0.CT			4
| PDZ and LIM domain protein Zasp | Similar to A0A026WSY6 | ***- | PANTHER PTHR24214 | PANTHER PTHR24214:SF29 | Pfam PF00595	MCOT14169.0.CO			4
| PDZ and LIM domain protein 3 | Similar to A0A0A9WDE9 | ***- |	MCOT05841.1.CC			4
| Muscle M-line assembly protein unc-89 | Similar to A0A0L7R991 | *-*- | PANTHER PTHR10489 | PANTHER PTHR10489:SF585 | Pfam PF07679	MCOT21674.1.CO			4
| GRIP and coiled-coil domain-containing protein 2 | Similar to A0A0A9YJZ6 | *-*- | PANTHER PTHR18902 | PANTHER PTHR18902:SF21 | Pfam PF01465 | Pfam PF16704	MCOT22510.0.CO	53	18	3
| 60S ribosomal protein L22 | Similar to A0A067QHC6 | *-*- | PANTHER PTHR10064 | Pfam PF01776	MCOT05382.0.CT	26		3
| Unknown protein |	MCOT10944.0.MM	2	2	3
| Lysosomal aspartic protease | Similar to B0XCF4 | ***- | PANTHER PTHR13683 | PANTHER PTHR13683:SF230 | Pfam PF00026	MCOT18333.0.CT		1	3
PREDICTED: uncharacterized protein LOC103506020 [Diaphorina citri]	gi|662183836|ref|XP_008468624.1|			3
PREDICTED: twitchin-like [Diaphorina citri]	gi|662204676|ref|XP_008475720.1|			3
PREDICTED: probable citrate synthase 2, mitochondrial [Diaphorina citri]	gi|662190951|ref|XP_008468266.1|			3
PREDICTED: LOW QUALITY PROTEIN: heat shock 70 kDa protein cognate 3-like [Diaphorina citri]	gi|662185398|ref|XP_008476889.1|			3
PREDICTED: heat shock 70 kDa protein F, mitochondrial-like [Diaphorina citri]	gi|662209994|ref|XP_008478620.1|			3
| Malate dehydrogenase | Similar to K7J833 | ***- | PANTHER PTHR11540 | Pfam PF02866 | Pfam PF00056	MCOT00179.0.CT			3
| Histone H4 | Similar to A0A0C9R3G8 | ***- | PANTHER PTHR10484 | Pfam PF15511	MCOT08963.0.MT			3
| Heat shock 70 kDa protein cognate 3 | Similar to A0A0A9YH32 | ***- | PANTHER PTHR19375 | PANTHER PTHR19375:SF157 | Pfam PF00012	MCOT12536.0.CO			3
| Ferredoxin-dependent glutamate synthase 2 | Similar to A0A0A9YW19 | ***- | Pfam PF15929	MCOT05574.1.CT			3
| Endocuticle structural glycoprotein SgAbd-2 | Similar to A0A0A9YXU4 | *-*- | PANTHER PTHR10380 | PANTHER PTHR10380:SF118 | Pfam PF00379	MCOT11508.0.MT			3
| Elongation factor Tu | Similar to A0A067R0M6 | ***- | PANTHER PTHR23115 | PANTHER PTHR23115:SF177 | Pfam PF00009 | Pfam PF03143	MCOT00407.0.CO			3
| Cuticle protein 21.3 | Similar to A0A067QT88 | *-*- | PANTHER PTHR39068 | Pfam PF11018	MCOT10937.0.MM			3
| Citrate synthase | Similar to D6WMM4 | ***- | PANTHER PTHR11739 | PANTHER PTHR11739:SF8 | Pfam PF00285 | Pfam PF01652	MCOT07410.0.MM			3
| ATP synthase subunit gamma | Similar to T1HN70 | ***- | PANTHER PTHR11693 | Pfam PF00231	MCOT12712.0.CT			3
| Alpha-actinin, sarcomeric | Similar to A0A0A9Z8X1 | ***- | PANTHER PTHR11915 | PANTHER PTHR11915:SF231 | Pfam PF08726 | Pfam PF00435	MCOT03961.0.CT			3
| 40S ribosomal protein S6 | Similar to A0A067QVC4 | ***- | PANTHER PTHR11502 | Pfam PF01092	MCOT11431.0.MT	2	1	2
| Intermediate filament protein | Similar to T1PG08 | ***- | PANTHER PTHR23239 | PANTHER PTHR23239:SF142 | Pfam PF00038 | Pfam PF00932	MCOT01207.0.CT	2		2
PREDICTED: prohibitin-like [Diaphorina citri]	gi|662191061|ref|XP_008468327.1|	1		2
| Prohibitin-1 | Similar to V9MHH8 | ***- | PANTHER PTHR23222 | Pfam PF01145	MCOT20860.0.CT	1		2
PREDICTED: uncharacterized protein LOC103513982 [Diaphorina citri]	gi|662207156|ref|XP_008477067.1|			2
PREDICTED: titin-like, partial [Diaphorina citri]	gi|662216448|ref|XP_008482157.1|			2
PREDICTED: skin secretory protein xP2-like [Diaphorina citri]	gi|662207246|ref|XP_008477119.1|			2
PREDICTED: proline dehydrogenase 1, mitochondrial [Diaphorina citri]	gi|662211562|ref|XP_008479475.1|			2
PREDICTED: nascent polypeptide-associated complex subunit alpha [Diaphorina citri]	gi|662214040|ref|XP_008480836.1|			2
PREDICTED: cytochrome c [Diaphorina citri]	gi|662193577|ref|XP_008469702.1|			2
PREDICTED: 60 kDa heat shock protein, mitochondrial [Diaphorina citri]	gi|662198003|ref|XP_008472107.1|			2
Group of | Trifunctional enzyme subunit alpha, mitochondrial | Similar to A0A0A9Y8J7 | ***- | PANTHER PTHR23309 | PANTHER PTHR23309:SF21 | Pfam PF02737 | Pfam PF00378 (+1)	MCOT01288.0.CT +1			2
| Unknown protein |	MCOT13254.0.CC			2
| Unknown protein |	MCOT21669.0.CO			2
| Trifunctional enzyme subunit alpha, mitochondrial | Similar to A0A0A9Y8J7 | ***- | PANTHER PTHR23309 | PANTHER PTHR23309:SF21 | Pfam PF02737 | Pfam PF00378	MCOT04395.2.CT			2
| Trifunctional enzyme subunit alpha, mitochondrial | Similar to A0A0A9Y8J7 | ***- | PANTHER PTHR23309 | PANTHER PTHR23309:SF21 | Pfam PF02737 | Pfam PF00378	MCOT01288.0.CT			2
| T-complex protein 1 subunit gamma | Similar to A0A067RMU1 | ***- | PANTHER PTHR11353 | PANTHER PTHR11353:SF63 | Pfam PF00118	MCOT18410.0.CT			2
| Proline dehydrogenase 1, mitochondrial | Similar to A0A0A9XTR3 | ***- | PANTHER PTHR13914 | PANTHER PTHR13914:SF0 | Pfam PF01619	MCOT13408.0.CT			2
| Nadh dehydrogenase | Similar to A0A0J7L058 | ***- | PANTHER PTHR11780 | Pfam PF01512 | Pfam PF10589	MCOT09856.0.MT			2
| Muscle M-line assembly protein unc-89 | Similar to A0A067RKL9 | *-*- | PANTHER PTHR10489 | PANTHER PTHR10489:SF702 | Pfam PF07679	MCOT14344.2.CO			2
| Muscle M-line assembly protein unc-89 | Similar to A0A067RKL9 | *-*- | PANTHER PTHR10489 | PANTHER PTHR10489:SF642 | Pfam PF00069 | Pfam PF07679	MCOT00537.0.CO			2
| Muscle M-line assembly protein unc-89 | Similar to A0A067RKL9 | *-*- | PANTHER PTHR10489 | PANTHER PTHR10489:SF642 | Pfam PF00069 | Pfam PF07679	MCOT14344.1.CO			2
| molecular chaperone DnaK | Similar to ALN71117.1 | ***- | PANTHER PTHR19375 | PANTHER PTHR19375:SF173 | Pfam PF00012	MCOT00093.0.CC			2
| Heat shock protein 60 family chaperone GroEL | Similar to CUI05197.1 | ***- | PANTHER PTHR11353 | PANTHER PTHR11353:SF64 | Pfam PF00118	MCOT00995.0.CT			2
| Cytochrome c oxidase subunit 5A, mitochondrial | Similar to A0A0A9XB66 | ***- | PANTHER PTHR14200 | Pfam PF02284	MCOT22131.0.CC			2
| Cuticle protein | Similar to A0A0L7QWA1 | *-*- |	MCOT07477.0.MM			2
| CG14200, isoform A | Similar to Q9VWH5 | *-*- | Pfam PF00855	MCOT22679.0.CC			2
| Apolipophorin-III | Similar to B9A9U2 | ***- | Pfam PF07464	MCOT16586.0.CT			2
| 40S ribosomal protein S14 | Similar to V5GGE2 | ***- | PANTHER PTHR11759 | PANTHER PTHR11759:SF9 | Pfam PF00411	MCOT05538.0.CC			2
PREDICTED: titin-like [Diaphorina citri]	gi|662207553|ref|XP_008477283.1|	13		1
| Disintegrin and metalloproteinase domain-containing protein 12 | Similar to F4X4B8 | ***- | PANTHER PTHR11905 | PANTHER PTHR11905:SF157 | Pfam PF01421 | Pfam PF08516	MCOT02159.1.CO	8	1	1
| Unknown protein |	MCOT12689.0.CO	1	5	1
PREDICTED: putative uncharacterized protein DDB_G0282133 [Diaphorina citri]	gi|662203411|ref|XP_008475043.1|	1	1	1
PREDICTED: LOW QUALITY PROTEIN: protein D3-like [Diaphorina citri]	gi|662224609|ref|XP_008486656.1|	1		1
PREDICTED: LOW QUALITY PROTEIN: apolipophorins-like [Diaphorina citri]	gi|662190099|ref|XP_008467797.1|	1		1
PREDICTED: glycine-rich cell wall structural protein-like [Diaphorina citri]	gi|662192741|ref|XP_008469241.1|	1		1
| Vitellogenin, partial | Similar to KRY54946.1 | *-*- | PANTHER PTHR23345 | PANTHER PTHR23345:SF11 | Pfam PF01347 | Pfam PF09172	MCOT16505.2.CT	1		1
| RNA-binding protein squid | Similar to V5GUW4 | *-*- | PANTHER PTHR24012 | PANTHER PTHR24012:SF476 | Pfam PF00076	MCOT15512.0.CC	1		1
| Apoptotic chromatin condensation inducer in the nucleus | Similar to A0A0A9YFX2 | *-*- | Pfam PF16294	MCOT03287.0.CT	1		1
| Abnormal spindle-like microcephaly-associated protein-like protein | Similar to A0A067RFJ0 | *-*- | Pfam PF00612	MCOT03017.0.CT	1		1
| Zinc finger protein 512B | Similar to A0A0A1XPW2 | *-*- |	MCOT17305.0.CC		7	1
| Structural maintenance of chromosomes protein | Similar to A0A067RN86 | ***- | PANTHER PTHR18937 | PANTHER PTHR18937:SF206 | Pfam PF02463 | Pfam PF06470	MCOT13072.0.CO		1	1
| Leucine-rich PPR motif-containing protein, mitochondrial | Similar to A0A067RKI5 | ***- | PANTHER PTHR24015 | PANTHER PTHR24015:SF187 | Pfam PF12854 | Pfam PF13812	MCOT17005.2.CO		1	1
| Heat shock protein 90 | Similar to D6X0J9 | ***- | PANTHER PTHR11528 | PANTHER PTHR11528:SF54 | Pfam PF00183 | Pfam PF02518	MCOT15749.0.CT		1	1
PREDICTED: uncharacterized protein LOC103524978 [Diaphorina citri]	gi|662189083|ref|XP_008488244.1|			1
PREDICTED: twitchin-like [Diaphorina citri]	gi|662204678|ref|XP_008475722.1|			1
PREDICTED: tubulin alpha-1 chain-like [Diaphorina citri]	gi|662203982|ref|XP_008475351.1|			1
PREDICTED: proline-rich extensin-like protein EPR1 [Diaphorina citri]	gi|662220452|ref|XP_008484363.1|			1
PREDICTED: papilin-like [Diaphorina citri]	gi|662192393|ref|XP_008469052.1|			1
PREDICTED: neurofilament medium polypeptide-like [Diaphorina citri]	gi|662211964|ref|XP_008479690.1|			1
PREDICTED: neurofilament heavy polypeptide-like, partial [Diaphorina citri]	gi|662211962|ref|XP_008479689.1|			1
PREDICTED: LOW QUALITY PROTEIN: uncharacterized protein LOC103520694 [Diaphorina citri]	gi|662186817|ref|XP_008484018.1|			1
PREDICTED: LOW QUALITY PROTEIN: titin-like [Diaphorina citri]	gi|662183545|ref|XP_008488026.1|			1
PREDICTED: LOW QUALITY PROTEIN: titin-like [Diaphorina citri]	gi|662194664|ref|XP_008470288.1|			1
PREDICTED: dynein beta chain, ciliary-like [Diaphorina citri]	gi|662183389|ref|XP_008485687.1|			1
PREDICTED: calcium-transporting ATPase sarcoplasmic/endoplasmic reticulum type-like [Diaphorina citri]	gi|662207909|ref|XP_008477479.1|			1
PREDICTED: ATP synthase subunit O, mitochondrial-like [Diaphorina citri]	gi|662220064|ref|XP_008484145.1|			1
PREDICTED: 60S ribosomal protein L35a-like [Diaphorina citri]	gi|662210985|ref|XP_008479160.1|			1
| Unknown protein |	MCOT21843.4.CC			1
| Unknown protein |	MCOT17178.0.CT			1
| Troponin I | Similar to A0A0K8V878 | ***- | PANTHER PTHR13738 | Pfam PF00992	MCOT11626.0.MM			1
| Succinyl-CoA synthetase alpha subunit | Similar to D3TRD7 | ***- | PANTHER PTHR11117 | Pfam PF02629 | Pfam PF00549	MCOT06363.0.CT			1
| Succinate dehydrogenase | Similar to A0A0L7LNH6 | ***- | PANTHER PTHR11921 | PANTHER PTHR11921:SF29 | Pfam PF13085 | Pfam PF13534	MCOT17115.0.CO			1
| Pyrroline-5-carboxylate dehydrogenase | Similar to B0WKF4 | ***- | PANTHER PTHR11699 | PANTHER PTHR11699:SF18 | Pfam PF00171	MCOT21984.0.CT			1
| Protein serine/threonine kinase | Similar to U5EU25 | *-*- | PANTHER PTHR24361 | PANTHER PTHR24361:SF279 | Pfam PF00069	MCOT14272.0.CT			1
| Papilin | Similar to A0A067RN68 | *-*- | PANTHER PTHR13723 | PANTHER PTHR13723:SF193 | Pfam PF05986 | Pfam PF00014	MCOT22449.2.CO			1
| Odorant-binding protein 2 | Similar to C1KV04 | ***- | Pfam PF01395	MCOT20031.2.CC			1
| NADH dehydrogenase subunit I | Similar to ALN73400.1 | ***- | PANTHER PTHR10849 | PANTHER PTHR10849:SF20 | Pfam PF12838	MCOT04751.0.CT			1
| NADH dehydrogenase | Similar to S4PPT2 | ***- | PANTHER PTHR10513 | PANTHER PTHR10513:SF15 | Pfam PF01712	MCOT22926.0.CC			1
| NADH dehydrogenase | Similar to KRZ03757.1 | *-*- | PANTHER PTHR10371 | PANTHER PTHR10371:SF3 | Pfam PF01257	MCOT04801.0.CO			1
| NADH dehydrogenase | Similar to KRZ03757.1 | *-*- | PANTHER PTHR10371 | PANTHER PTHR10371:SF3 | Pfam PF01257	MCOT08867.0.MM			1
| Muscle M-line assembly protein unc-89 | Similar to KRZ95679.1 | *-*- | PANTHER PTHR10489 | Pfam PF07679	MCOT15051.1.CT			1
| Muscle M-line assembly protein unc-89 | Similar to KRY53786.1 | *-*- | PANTHER PTHR10489 | PANTHER PTHR10489:SF691 | Pfam PF07679	MCOT17018.2.CO			1
| molecular chaperone GroES | Similar to WP_057791903.1 | ***- | PANTHER PTHR10772 | Pfam PF00166	MCOT22696.0.CC			1
| Cytochrome c oxidase subunit 6A, mitochondrial | Similar to A0A067RIK6 | ***- | PANTHER PTHR11504 | Pfam PF02046	MCOT23356.2.CC			1
| Cuticle protein 21 | Similar to A0A0A9XTK3 | *-*- | PANTHER PTHR12236 | PANTHER PTHR12236:SF39 | Pfam PF00379	MCOT17605.0.CT			1
| Collagen alpha-1(IV) chain | Similar to E2BTW9 | *-*- | PANTHER PTHR24023 | PANTHER PTHR24023:SF515 | Pfam PF01413 | Pfam PF01391	MCOT19159.0.CO			1
| Acyl-coa dehydrogenase | Similar to W5J382 | ***- | PANTHER PTHR10909 | PANTHER PTHR10909:SF292 | Pfam PF00441 | Pfam PF02770	MCOT21853.2.CT			1
| Actin-depolymerizing factor 1 | Similar to R4V0V1 | ***- | PANTHER PTHR11913 | Pfam PF00241	MCOT21395.0.CT			1
| 60S ribosomal protein L35a | Similar to A0A0A9Y0F7 | ***- | PANTHER PTHR10902 | PANTHER PTHR10902:SF0 | Pfam PF01247	MCOT18342.0.CC			1
| 30S ribosomal protein S2 | Similar to WP_058086177.1 | *-*- | PANTHER PTHR12534 | Pfam PF00318 | Pfam PF01765	MCOT06861.0.MM			1
| 2-oxoglutarate dehydrogenase | Similar to V9IK01 | ***- | PANTHER PTHR23152 | Pfam PF00676 | Pfam PF02779	MCOT04154.2.CT			1
| histone-binding protein rbbp4 | Similar to CEG35597.1 | ***- | PANTHER PTHR22850 | PANTHER PTHR22850:SF82 | Pfam PF12265 | Pfam PF00400	MCOT00465.0.CT	31
| NADH dehydrogenase | Similar to KRZ12077.1 | ***- | PANTHER PTHR12966 | PANTHER PTHR12966:SF0 | Pfam PF06212	MCOT01211.2.CT	16
PREDICTED: LOW QUALITY PROTEIN: trichohyalin-like [Diaphorina citri]	gi|662207555|ref|XP_008477284.1|	14
PREDICTED: putative leucine-rich repeat-containing protein DDB_G0290503 [Diaphorina citri]	gi|662208081|ref|XP_008477572.1|	9
PREDICTED: histone H1E-like [Diaphorina citri]	gi|662217520|ref|XP_008482743.1|	6
PREDICTED: histone H1E-like [Diaphorina citri]	gi|662210840|ref|XP_008479080.1|	6
| Histone H1-II-1, putative | Similar to E0V958 | *-*- | PANTHER PTHR11467 | Pfam PF00538	MCOT07573.0.MM	6
| 14-3-3 zeta | Similar to G9I541 | ***- | PANTHER PTHR18860 | Pfam PF00244	MCOT08435.0.MO	5
F0F1 ATP synthase subunit beta [Candidatus Profftella armatura]	WP_020915475.1	3
| Bruchpilot, isoform J | Similar to A0A0B4K7K9 | *-*- | PANTHER PTHR13140 | PANTHER PTHR13140:SF496	MCOT05055.0.CO	2	7
PREDICTED: spectrin alpha chain-like, partial [Diaphorina citri]	gi|662211476|ref|XP_008479425.1|	2
| Spectrin alpha chain | Similar to A0A067RUI8 | ***- | PANTHER PTHR11915 | PANTHER PTHR11915:SF279 | Pfam PF00435 | Pfam PF08726	MCOT03574.0.CT	2
| Rab6-interacting protein 2/elks/erc/cast | Similar to A0A084W5M6 | *-*- | PANTHER PTHR18861 | Pfam PF10174	MCOT17590.0.CT	2
| Disks large 1 tumor suppressor protein | Similar to V5GV54 | ***- | PANTHER PTHR23119 | Pfam PF00625 | Pfam PF09058	MCOT06194.0.CO	2
| ATP-dependent Clp protease ATP-binding subunit Clpx, putative | Similar to E0VRL3 | ***- | PANTHER PTHR11262 | PANTHER PTHR11262:SF14 | Pfam PF07724 | Pfam PF10431	MCOT04884.0.CT	2
| Heat shock protein 90 | Similar to V5TFY5 | ***- | PANTHER PTHR11528 | Pfam PF00183 | Pfam PF02518	MCOT17784.0.CC	1	5
| Heat shock protein 90 | Similar to J7FXV7 | *-*- | PANTHER PTHR11528 | Pfam PF00183 | Pfam PF02518	MCOT20218.0.CT	1	5
PREDICTED: putative uncharacterized protein DDB_G0290521, partial [Diaphorina citri]	gi|662223566|ref|XP_008486082.1|	1	2
| Unknown protein |	MCOT15634.0.CT	1	2
| CG34417, isoform T | Similar to M9PDW8 | *-*- | Pfam PF12510	MCOT16298.2.CT	1	2
| CG34417, isoform H | Similar to A8JV00 | *-*- | Pfam PF12510	MCOT19525.2.CT	1	2
| Alpha-actinin, sarcomeric, partial | Similar to KRZ21607.1 | *-*- | PANTHER PTHR11915 | Pfam PF00307 | Pfam PF12510	MCOT23274.2.CT	1	2
PREDICTED: LOW QUALITY PROTEIN: uncharacterized RNA-binding protein C660.15-like [Diaphorina citri]	gi|662193551|ref|XP_008469686.1|	1	1
| Protein kinase C | Similar to P13678 | *-*- | PANTHER PTHR10489 | PANTHER PTHR10489:SF700 | Pfam PF00069 | Pfam PF07679	MCOT00757.1.CO	1	1
PREDICTED: uncharacterized protein LOC103514198 [Diaphorina citri]	gi|662207557|ref|XP_008477285.1|	1
PREDICTED: putative uncharacterized protein DDB_G0286901, partial [Diaphorina citri]	gi|662224569|ref|XP_008486634.1|	1
PREDICTED: LOW QUALITY PROTEIN: heat shock protein 83-like [Diaphorina citri]	gi|662219635|ref|XP_008483910.1|	1
PREDICTED: 60S ribosomal protein L22-like [Diaphorina citri]	gi|662212576|ref|XP_008480032.1|	1
| Unknown protein |	MCOT12167.0.CC	1
| Unknown protein |	MCOT14486.0.CC	1
| Unknown protein |	MCOT20637.0.CT	1
| Unknown protein |	MCOT15868.0.CT	1
| Ribosomal protein L24 | Similar to R4WR42 | ***- | PANTHER PTHR10792 | PANTHER PTHR10792:SF1 | Pfam PF01246	MCOT17893.0.CC	1
| Ribosomal L1 domain-containing protein | Similar to A0A0L7R2N4 | *-*- | PANTHER PTHR23105 | PANTHER PTHR23105:SF31 | Pfam PF00687	MCOT00055.0.CO	1
| Myosin light chain kinase, smooth muscle | Similar to A0A0A9XNW6 | *-*- |	MCOT23080.4.CT	1
| Myosin light chain kinase, smooth muscle | Similar to A0A0A9XNW6 | *-*- |	MCOT23080.6.CC	1
| Leucine-rich repeat-containing protein 59 | Similar to A0A067RDV0 | *-*- | PANTHER PTHR23155 | PANTHER PTHR23155:SF607 | Pfam PF13855	MCOT17542.5.CC	1
| GA19067 | Similar to Q2M0Y7 | *-*- |	MCOT21008.3.CC	1
| Cytochrome b5-like protein | Similar to T1PG52 | ***- | PANTHER PTHR19359 | PANTHER PTHR19359:SF37 | Pfam PF00173	MCOT18360.0.CC	1
| Calreticulin | Similar to V9IHC2 | ***- | PANTHER PTHR11073 | Pfam PF00262	MCOT13698.0.CT	1
| AGAP000086-PB | Similar to F5HJS5 | *-*- |	MCOT07112.0.OO	1
| 3-hydroxy-2-methylbutyryl-CoA dehydrogenase | Similar to KRT71470.1 | ***- | PANTHER PTHR24322 | PANTHER PTHR24322:SF356 | Pfam PF00106	MCOT21637.1.CC	1
| 2-oxoglutarate dehydrogenase, mitochondrial | Similar to A0A0L7RJ31 | *-*- | PANTHER PTHR23152 | Pfam PF00676	MCOT07742.0.MM	1
| 2-oxoglutarate dehydrogenase | Similar to V9IK01 | ***- | PANTHER PTHR23152 | Pfam PF00676 | Pfam PF02779	MCOT14151.0.CT		25
| Complexin | Similar to A0A0A9XWR6 | ***- | PANTHER PTHR16705 | PANTHER PTHR16705:SF4 | Pfam PF05835	MCOT22317.1.CT		24
| Tubulin beta-1 chain | Similar to E2AQX7 | ***- | PANTHER PTHR11588 | PANTHER PTHR11588:SF47 | Pfam PF00091 | Pfam PF03953	MCOT22411.0.CC		15
| Tubulin beta chain | Similar to R4WCS2 | ***- | PANTHER PTHR11588 | PANTHER PTHR11588:SF93 | Pfam PF00091 | Pfam PF03953	MCOT04449.0.CC		15
| 28S ribosomal protein S35, mitochondrial | Similar to F4WY59 | ***- | PANTHER PTHR13490 | Pfam PF10213	MCOT12228.3.CO		8
PREDICTED: LOW QUALITY PROTEIN: myosin heavy chain, striated muscle-like, partial [Diaphorina citri]	gi|662191677|ref|XP_008468664.1|		7
| Lysine-specific demethylase 8 | Similar to KRZ71741.1 | *-*- | PANTHER PTHR18861 | Pfam PF10174	MCOT04713.0.CO		7
PREDICTED: skin secretory protein xP2-like [Diaphorina citri]	gi|662207248|ref|XP_008477120.1|		2
PREDICTED: laminin-like protein epi-1 [Diaphorina citri]	gi|662211361|ref|XP_008479364.1|		2
| Splicing factor 3B subunit 2 | Similar to A0A0A9ZBN1 | ***- | PANTHER PTHR12785 | PANTHER PTHR12785:SF6 | Pfam PF04037 | Pfam PF04046	MCOT05488.2.CT		2
| Sallimus, isoform R | Similar to M9PGY4 | *-*- |	MCOT01311.6.CC		2
| Mitochondrial import inner membrane translocase subunit Tim23 | Similar to A0A067RE31 | ***- | PANTHER PTHR15371 | PANTHER PTHR15371:SF0 | Pfam PF02466	MCOT00748.1.CC		2
PREDICTED: uncharacterized protein LOC103507470 [Diaphorina citri]	gi|662194427|ref|XP_008470163.1|		1
PREDICTED: putative leucine-rich repeat-containing protein DDB_G0290503 [Diaphorina citri]	gi|662204637|ref|XP_008475699.1|		1
PREDICTED: peroxiredoxin-5, mitochondrial-like isoform X2 [Diaphorina citri]	gi|662195415|ref|XP_008470699.1|		1
PREDICTED: evolutionarily conserved signaling intermediate in Toll pathway, mitochondrial, partial [Diaphorina citri]	gi|662206688|ref|XP_008476813.1|		1
Group of | 28S ribosomal protein S30, mitochondrial | Similar to A0A067R2A7 | ***- | PANTHER PTHR13014 | Pfam PF07147 (+1)	MCOT20887.3.CT +1		1
| Zinc finger protein 287 | Similar to A0A0A1WYD3 | *-*- |	MCOT22098.0.CO		1
| Unknown protein |	MCOT15059.0.CO		1
| Unknown protein |	MCOT14946.0.CO		1
| Unknown protein |	MCOT17550.0.CC		1
| Peroxiredoxin-like protein | Similar to L0AUL0 | ***- | PANTHER PTHR10430 | PANTHER PTHR10430:SF16 | Pfam PF08534	MCOT10149.0.MT		1
| NADH dehydrogenase | Similar to B0WCI6 | ***- | PANTHER PTHR13094 | PANTHER PTHR13094:SF1 | Pfam PF10249	MCOT12077.0.CT		1
| long-chain-fatty-acid--CoA ligase | Similar to WP_057763727.1 | ***- | PANTHER PTHR24096 | PANTHER PTHR24096:SF185 | Pfam PF00501 | Pfam PF13193	MCOT15582.2.CO		1
| Integrin alpha-ps | Similar to W5JBK2 | ***- | PANTHER PTHR23220 | PANTHER PTHR23220:SF83 | Pfam PF08441 | Pfam PF01839	MCOT05958.0.CT		1
| Evolutionarily conserved signaling intermediate in Toll pathway, mitochondrial | Similar to A0A067QJH9 | ***- | PANTHER PTHR13113 | Pfam PF06239 | Pfam PF14784	MCOT13455.0.CT		1
| Chromobox protein-like protein | Similar to A0A026WXH7 | *-*- | PANTHER PTHR22812 | Pfam PF00385	MCOT01065.0.CT		1
| Bromodomain-containing protein, putative | Similar to E0VHU0 | *-*- | PANTHER PTHR22880 | PANTHER PTHR22880:SF164 | Pfam PF17035 | Pfam PF00439	MCOT15768.0.CO		1
| 28S ribosomal protein S30, mitochondrial | Similar to A0A067R2A7 | ***- | PANTHER PTHR13014 | Pfam PF07147	MCOT20995.0.CT		1
| 28S ribosomal protein S30, mitochondrial | Similar to A0A067R2A7 | ***- | PANTHER PTHR13014 | Pfam PF07147	MCOT20887.3.CT		1
